# SiRCle (Signature Regulatory Clustering) model integration reveals mechanisms of phenotype regulation in renal cancer

**DOI:** 10.1101/2022.07.02.498058

**Authors:** Ariane Mora, Christina Schmidt, Brad Balderson, Christian Frezza, Mikael Bodén

## Abstract

Clear cell renal cell carcinoma (ccRCC) tumours develop and progress via complex remodelling of the kidney epigenome, transcriptome, proteome, and metabolome. Given the subsequent tumour and inter-patient heterogeneity, drug-based treatments report limited success, calling for multi-omics studies to extract regulatory relationships, and ultimately, to develop targeted therapies. However, current methods are unable to extract nonlinear multi-omics perturbations.

Here, we present SiRCle (**Si**gnature **Re**gulatory **Cl**ust**e**ring), a novel method to integrate DNA methylation, RNA-seq and proteomics data. Applying SiRCle to a case study of ccRCC, we disentangle the layer (DNA methylation, transcription and/or translation) where dysregulation first occurs and find the primary biological processes altered. Next, we detect regulatory differences between patient subsets by using a variational autoencoder to integrate omics’ data followed by statistical comparisons on the integrated space. In ccRCC patients, SiRCle allows to identify metabolic enzymes and cell-type-specific markers associated with survival along with the likely molecular driver behind the gene’s perturbations.
