## Supplementary Table 4 for "SiRCle (Signature Regulatory Clustering) model integration reveals mechanisms of phenotype regulation in renal cancer"

### Sheet: TF results
	Regulatory Cluster label	TF	p-value	odds-ratio	genes targeted by TF and in cluster	genes in cluster but not targeted by TF	genes in TF but not cluster	genes not in TF or cluster	TF padj	TF logFC	Mean logFC for genes targeted by TF and in cluster	Mean logFC for genes not targeted by TF and in cluster	gene_names	p.adj
0	TPDS_TMDE	TP53	1	0.095419	3	1417	115	5183	3.97645e-08	0.23869	-3.1537	-1.55976	KLK3 AFP IGF1R	1
1	TPDS_TMDE	HNF4A	0.377176	1.17394	11	1409	35	5263	8.78325e-26	-0.531437	-2.28527	-1.55792	CEACAM1 CYP2B6 AFP SERPINC1 LDLR APOC3 SOAT2 ABCC6 CYP3A4 PPARA PCSK9	0.58599
2	TPDS_TMDE	HNF1A	0.0384892	3.20731	6	1414	7	5291	1.83724e-05	-0.205148	-2.29099	-1.55998	SLC22A10 APOH UGT1A1 SLC22A9 CYP3A4 ALB	0.102346
3	TPDS_TMDE	TFAP2A	0.71424	0.828625	4	1416	18	5280	2.01259e-21	-0.353208	-2.74595	-1.55978	CYP11A1 DBH KIT CGA	0.949615
4	TPDS_TMDE	NR2F2	0.0317436	11.2145	3	1417	1	5297	1.12613e-43	-0.638251	-1.51869	-1.56257	PPARA OXT APOC3	0.0905854
5	TPDE_TMDS	EGR1	0.879999	0.658631	6	1063	48	5601	3.25335e-07	0.189255	1.69001	1.12828	AREG PLAUR IL2 SPRY1 TCF4 BAX	1
6	TPDE_TMDS	CTCF	0.969088	0.415548	3	1066	38	5611	1.61737e-15	0.238268	3.36796	1.12607	MCM10 ACKR3 CDKN2A	1
7	TPDE_TMDS	ETS1	0.999647	0.261455	4	1065	80	5569	4.38651e-47	0.614406	2.23062	1.1276	RAD51 CDKN2A FLI1 CIP2A	1
8	TPDE_TMDS	TP53	0.973361	0.59367	12	1057	106	5543	3.97645e-08	0.23869	1.89191	1.12443	RAD51 APCS CCNA2 LIG1 BTG1 DUSP1 FDXR NLRC4 TGFA CDC25C BAX TAP1	1
9	TPDE_TMDS	AR	0.991959	0.36847	4	1065	57	5592	9.64284e-08	0.219801	1.35198	1.12992	FAM13A PTPRM ORM2 QSOX1	1
10	TPDE_TMDS	CEBPA	0.984442	0.463256	6	1063	68	5581	4.56409e-19	0.430721	2.32318	1.12577	CCNB1 E2F2 FOXA2 EDN1 LEP FGA	1
11	TPDE_TMDS	FOSL1	0.12091	3.17674	3	1066	5	5644	4.97136e-09	0.457375	2.64656	1.1275	CDKN2A CLU PLAUR	0.231042
12	TPDE_TMDS	SP3	0.461757	1.13311	6	1063	28	5621	6.68528e-05	0.116645	2.5335	1.12493	PLAUR ITGAD DNASE2 ADGRE5 KDR CDKN2A	0.683869
13	TPDE_TMDS	SP1	0.914193	0.732857	18	1051	129	5520	8.76286e-11	0.17758	2.5789	1.1131	FES AREG MYBL2 CXCL5 PLAUR IL2 ITGAD BIRC5 CD99 ADGRE5 KIF2C LEP TGFA BAX CDC25C CDKN2A ALOX15B ATP1A3	1
14	TPDE_TMDS	STAT3	0.98946	0.342789	3	1066	46	5603	0.0149662	0.0457384	3.01076	1.12678	BIRC5 CRP VIP	1
15	TPDE_TMDS	USF1	0.82713	0.659592	3	1066	24	5625	1.26844e-12	0.145178	1.79548	1.12919	BRCA2 CCNB1 CEBPA	1
16	TPDE_TMDS	HIF1A	0.767659	0.838583	14	1055	88	5561	5.29777e-24	0.666442	1.85219	1.12378	FOXM1 TUBB3 PLAUR ALAS2 STC2 BIRC5 CYGB AURKA BNIP3 COX4I2 EDN1 LEP ANKRD37 BAX	0.98699
17	TPDE_TMDS	STAT1	0.999998	0.277005	9	1060	168	5481	8.47761e-46	0.911076	2.15905	1.12436	TAP1 TBX21 HLA-DRB1 TNFSF11 EDN1 BAX PTTG1IP CXCL10 VIP	1
18	TPDE_TMDS	JUN	0.995437	0.302912	3	1066	52	5597	9.80215e-22	0.396769	1.9576	1.12887	RHOB EDN1 PLAUR	1
19	TPDE_TMDS	RELA	0.861213	0.731429	10	1059	72	5577	9.72608e-39	0.234477	2.98666	1.11818	CXCL5 PLAUR IL2 TBX21 BIRC5 SAA2 EDN1 IRF4 BRCA2 CXCL10	1
20	TPDE_TMDS	NFKB1	0.92144	0.672539	11	1058	86	5563	4.45578e-48	0.412014	3.13834	1.11583	CXCL5 CRP PLAUR IL2 TBX21 BIRC5 SAA2 EDN1 IRF4 BRCA2 CXCL10	1
21	TPDE_TMDS	SPI1	0.99473	0.380026	5	1064	69	5580	2.01922e-50	0.794702	2.19932	1.12697	FES CTSS FLI1 CDKN2A VIP	1
22	TMDE	ETS1	0.757747	0.755556	3	310	81	6324	4.38651e-47	0.614406	0.809699	-0.0460152	TFRC BID CASP8	0.985071
23	TMDE	TP53	0.807248	0.714359	4	309	114	6291	3.97645e-08	0.23869	0.851109	-0.0471892	SFN BID PML APAF1	1
24	TMDE	SP1	0.688173	0.868251	6	307	141	6264	8.76286e-11	0.17758	0.734348	-0.0484519	COL2A1 RARA HSPB1 EDNRB DCK NFKB2	0.925473
25	TMDE	STAT3	0.0762842	2.34689	5	308	44	6361	0.0149662	0.0457384	0.510604	-0.0462637	HSPB1 S100A11 JUNB A2M HIF1A	0.17164
26	TMDE	HIF1A	0.519337	1.0557	5	308	97	6308	5.29777e-24	0.666442	0.668148	-0.0471702	EDNRB TFRC GYS1 BHLHE40 TGFB3	0.759531
27	TMDE	STAT1	0.840294	0.712498	6	307	171	6234	8.47761e-46	0.911076	0.563093	-0.0472681	MVP HSPB1 PML RNF213 JUNB A2M	1
28	TMDE	RELA	0.74309	0.774929	3	310	79	6326	9.72608e-39	0.234477	0.432146	-0.0447148	EPAS1 HIF1A NFKB2	0.976871
29	TMDE	NFKB1	0.668872	0.878589	4	309	93	6312	4.45578e-48	0.412014	0.579748	-0.0459416	JUNB A2M HIF1A SERPINB1	0.909977
30	TMDS	CTCF	0.883441	0.579967	3	800	38	5877	1.61737e-15	0.238268	0.271	-0.27891	MB ARL2 MRPL17	1
31	TMDS	HNF4A	0.657957	0.897671	5	798	41	5874	8.78325e-26	-0.531437	-0.72532	-0.276053	SLC2A2 CYP27A1 ABCC2 EPHX1 ACOT13	0.905658
32	TMDS	AR	0.982123	0.378685	3	800	58	5857	9.64284e-08	0.219801	-0.13199	-0.278021	MRPS27 RNASE4 MUC1	1
33	TMDS	CEBPA	0.995232	0.308662	3	800	71	5844	4.56409e-19	0.430721	1.58498	-0.281806	RNASE2 TIMP2 DEFA3	1
34	TMDS	SP1	0.99999	0.202071	4	799	143	5772	8.76286e-11	0.17758	0.435791	-0.279799	TIMP2 CTSL UNG KRT19	1
35	TPDS	HNF4A	4.24062e-05	4.60295	13	526	33	6146	8.78325e-26	-0.531437	-2.43915	-2.27295	EFHD1 PCK2 ALDOB BPHL UGT2B7 MME EBP SLC22A6 ANK3 EPHX2 ALDH6A1 CYP8B1 UGT1A9	0.000992306
36	TPDS	HNF1A	0.0163221	5.12565	4	535	9	6170	1.83724e-05	-0.205148	-1.70675	-2.28122	MTTP HNF4A UGT2B7 UGT1A9	0.0578692
37	TPDS	TFAP2A	0.0063622	4.33607	6	533	16	6163	2.01259e-21	-0.353208	-1.64408	-2.28408	OAT GALNT3 PRKCA CRABP2 SMPD1 L1CAM	0.0310157
38	MDE	EGR1	0.00149156	3.51235	10	405	44	6259	3.25335e-07	0.189255	2.39612	2.10554	VEGFA SLC1A4 CCND1 ANGPTL4 AKR1B1 EGFR FN1 CDH13 CD44 MMP14	0.0102654
39	MDE	ETS1	5.54183e-07	4.60458	19	396	65	6238	4.38651e-47	0.614406	2.32142	2.10252	VEGFA CCND1 CD8A WAS CXCR4 HMOX1 ASAP1 FAS MET CDH13 VWF TNFRSF10B OAS2 CD53 JAK3 LCP1 RUNX1 PCSK6 COL1A1	2.16131e-05
40	MDE	TP53	0.0135534	2.081	14	401	104	6199	3.97645e-08	0.23869	2.14123	2.11154	FAS VCAN IGFBP3 CAV1 ADA CASP1 EGFR SH2D1A STAT1 CDH13 TNFRSF10B PYCARD IFI16 NDRG1	0.0528581
41	MDE	POU2F1	0.00874563	6.12457	4	411	10	6293	3.44947e-14	0.143196	2.64047	2.10741	CCND1 VWF HLA-DRA SPI1	0.0378977
42	MDE	AR	0.0118631	2.66479	9	406	52	6251	9.64284e-08	0.219801	2.26969	2.10906	VEGFA IGFBP3 IFI35 HK2 AKR1B1 HLA-E EGFR STK39 NDRG1	0.0478615
43	MDE	CEBPA	8.18062e-06	4.31769	16	399	58	6245	4.56409e-19	0.430721	2.48238	2.09771	ENPP3 FAS HP SMYD2 S100A9 ALOX5AP SPI1 CCND1 MSR1 GAPDH ITGB2 FN1 ICAM1 CDH13 KCNMA1 TOP2A	0.000239283
44	MDE	CREB1	0.0042781	4.60856	6	409	20	6283	5.87064e-18	0.218107	2.68542	2.10414	VEGFA CCND1 FN1 HLA-DOB HLA-DRA CXCR4	0.0250269
45	MDE	SP3	0.0556614	2.63835	5	410	29	6274	6.68528e-05	0.116645	2.92313	2.10266	VEGFA BTK IGFBP3 CCND1 COL1A1	0.138561
46	MDE	SP1	0.000246193	2.61294	21	394	126	6177	8.76286e-11	0.17758	2.14018	2.11107	VEGFA ALDOA CAV1 CCND1 ABCC3 FN1 MNDA VIM BTK FAS CDK1 MET CD163 TNFRSF10B IGFBP3 SPI1 ADA LDHA CD44 MMP14 NR3C1	0.00303052
47	MDE	STAT3	0.0295548	2.5576	7	408	42	6261	0.0149662	0.0457384	2.63142	2.10364	VEGFA NNMT CCND1 PRF1 EGFR STAT1 HMOX1	0.0905854
48	MDE	USF1	0.000982516	5.38983	7	408	20	6283	1.26844e-12	0.145178	2.0634	2.11339	ISG20 CD2 PTPN6 B2M P4HA1 CXCR4 HMOX1	0.00820095
49	MDE	HIF1A	1.72057e-07	4.35452	22	393	80	6223	5.29777e-24	0.666442	2.50955	2.09032	VEGFA PFKP ALDOA CD36 ENO2 HK2 LOX BHLHE41 ITGB2 CXCR4 PKM HMOX1 SLC2A1 MET CDH13 LGALS1 FHL1 GAPDH NAMPT LDHA MMP14 NR3C1	1.00653e-05
50	MDE	CEBPB	0.136643	2.54248	3	412	18	6285	3.93915e-23	0.545153	4.34519	2.09629	S100A9 HP TNFAIP6	0.253765
51	MDE	FOS	0.017148	2.90554	7	408	37	6266	0.0224715	0.128423	2.88411	2.09931	VEGFA FAS NEFL HLA-DRA TNFAIP6 CSTA NR3C1	0.0590092
52	MDE	RUNX1	6.33884e-05	13.1946	6	409	7	6296	2.47658e-42	0.747238	2.03897	2.11362	LCP2 SPI1 FYB1 ITGB2 LGALS3 CSF1R	0.00123607
53	MDE	STAT1	7.76798e-05	2.59405	25	390	152	6151	8.47761e-46	0.911076	2.1408	2.11073	VEGFA CCND1 HLA-DMB HLA-E PRF1 EGFR ICAM1 IGFLR1 HMOX1 OAS3 FAS CASP4 ISG20 NMI MET CD40 FCGR3A OAS2 IGFBP3 IFI35 PSMB9 KIF2A COL1A1 SCARB1 OAS1	0.00129836
54	MDE	JUN	0.000441302	3.87314	11	404	44	6259	9.80215e-22	0.396769	2.23138	2.10931	VIM FAS SPI1 CCND1 EGFR ICAM1 CSTA VCAM1 CD44 CYP2J2 NR3C1	0.00419305
55	MDE	SMAD3	0.0315826	3.82421	4	411	16	6287	0.00166468	0.0758231	2.10996	2.11257	VEGFA COL1A1 AHR MET	0.0905854
56	MDE	USF2	0.000252195	9.23178	6	409	10	6293	6.5136e-09	0.110474	2.05122	2.11344	CD2 PTPN6 B2M P4HA1 CXCR4 HMOX1	0.00303052
57	MDE	MYB	0.033897	5.09223	3	412	9	6294	0.0502693	0.170322	1.74333	2.11523	COL1A1 WAS NR3C1	0.0944274
58	MDE	RELA	0.0287496	2.13683	10	405	72	6231	9.72608e-39	0.234477	2.06791	2.11365	VEGFA CCND1 EGFR ICAM1 CD40 TNFRSF10B VCAM1 CXCR4 MMP14 SOD2	0.0905854
59	MDE	NFKB1	0.000259019	3.08029	16	399	81	6222	4.45578e-48	0.412014	2.12477	2.11205	VEGFA VIM FAS ALOX5AP CCND1 EGFR ICAM1 CD40 B2M TNFRSF10B HLA-F VWF VCAM1 HMOX1 MMP14 SOD2	0.00303052
60	MDE	SPI1	2.65067e-10	6.7294	22	393	52	6251	2.01922e-50	0.794702	2.18723	2.10836	B2M KCNMA1 CSF1R VAV1 MSR1 ITGB2 WAS ICAM1 MNDA TYROBP LCP2 BTK PTPRE CD163 CD40 NCF2 LSP1 CD53 NR3C1 RUNX1 TBXAS1 SCARB1	3.10128e-08
61	MDE	IRF1	0.122432	2.69246	3	412	17	6286	8.63332e-08	0.378571	2.00275	2.11334	CD40 TAP2 PSMB9	0.231042
62	MDE	ERG	0.000432621	20.438	4	411	3	6300	1.23858e-13	0.314785	2.62034	2.1076	VIM VWF HMOX1 CDH5	0.00419305
63	TPDE	EGR1	0.00420207	3.82111	7	250	47	6414	3.25335e-07	0.189255	1.96917	2.00559	ALOX5 TGFB1 FLT1 TFPI2 CEBPB CDKN1A SERPINE1	0.0250269
64	TPDE	ETS1	0.0145651	2.69922	8	249	76	6385	4.38651e-47	0.614406	2.4907	1.98898	MMP9 FLT1 ITGA4 ITGA5 CD4 LCK CDKN1A ANGPT2	0.0532953
65	TPDE	TP53	0.0145765	2.38154	10	247	108	6353	3.97645e-08	0.23869	2.15882	1.99835	TRIM22 ALOX5 DDB2 FLT1 TGFB1 GPNMB MKI67 CDKN1A FBLN2 SERPINE1	0.0532953
66	TPDE	EPAS1	0.00543713	10.8898	3	254	7	6454	3.9841e-12	0.527854	4.70268	1.97273	FLT1 SERPINE1 CA9	0.0302926
67	TPDE	CEBPA	0.0629951	2.24736	6	251	68	6393	4.56409e-19	0.430721	2.29687	1.99761	ITGAX TNFAIP3 APBB1IP SCD ITGAL CDKN1A	0.153388
68	TPDE	RARA	0.017897	6.34744	3	254	12	6449	5.38152e-33	0.574999	1.9783	2.00491	ETS1 CDKN1A SCD	0.0598272
69	TPDE	SP1	0.000465895	2.97192	15	242	132	6329	8.76286e-11	0.17758	2.9533	1.94579	ITGAX ALOX5 COL1A2 MMP9 TGFB1 TFPI2 CA9 TPI1 GJA1 HLA-G ACAN ITGA5 CDKN2C CDKN1A SERPINE1	0.00419305
70	TPDE	STAT3	0.288536	1.64712	3	254	46	6415	0.0149662	0.0457384	1.8743	2.00614	CD274 CDKN1A BIRC3	0.482267
71	TPDE	HIF1A	0.00168787	3.13008	11	246	91	6370	5.29777e-24	0.666442	2.61936	1.97711	TLR2 ETS1 PGK1 FLT1 ADM CA9 PGAM1 CDKN1A ENO1 SERPINE1 ANGPT2	0.0109712
72	TPDE	CEBPB	0.0442331	4.22769	3	254	18	6443	3.93915e-23	0.545153	2.06774	2.00385	F8 ADM CDKN1A	0.112506
73	TPDE	FOS	0.0862177	2.53794	4	253	40	6421	0.0224715	0.128423	2.16209	2.00211	RUNX2 MMP9 CDKN1A ITGA5	0.19033
74	TPDE	STAT1	0.0011549	2.59787	16	241	161	6300	8.47761e-46	0.911076	2.02115	2.0035	S100A10 TLR3 IDO1 COL1A2 CXCL9 ISG15 IFITM3 IFIT3 MX1 GBP1 PARP14 CDKN1A FCGR1A CD274 BST2 OASL	0.00844523
75	TPDE	JUN	0.0010514	4.38452	8	249	47	6414	9.80215e-22	0.396769	2.15738	1.99969	RUNX2 ITGAX ETS1 MMP9 TGFB1 TFPI2 GJA1 SERPINE1	0.00820095
76	TPDE	SMAD3	0.00624511	6.36858	4	253	16	6445	0.00166468	0.0758231	2.14964	2.0023	MMP9 COL3A1 SERPINE1 CDKN1A	0.0310157
77	TPDE	RELA	0.0930649	2.00828	6	251	76	6385	9.72608e-39	0.234477	2.31036	1.99729	TNFAIP3 MMP9 CD74 BIRC3 CDKN1A SERPINE1	0.194439
78	TPDE	NFKB1	0.031698	2.30026	8	249	89	6372	4.45578e-48	0.412014	2.32647	1.99426	F8 TLR2 TNFAIP3 CD74 MMP9 TFPI2 BIRC3 SERPINE1	0.0905854
79	TPDE	SPI1	0.00697511	3.11306	8	249	66	6395	2.01922e-50	0.794702	2.20326	1.99821	ERAP2 IFIT3 APBB1IP NCF1 CYBB FCGR1A ITGAM HCK	0.0326435
80	TPDE	IRF1	0.00624511	6.36858	4	253	16	6445	8.63332e-08	0.378571	2.93587	1.98987	CYBB HLA-A HLA-G IFIT3	0.0310157
81	MDE_TMDS	FOSL2	0.0923858	4.1433	3	1305	3	5407	4.67915e-30	0.602683	1.37633	1.30713	NOS2 BRCA1 CCR4	0.194439
82	MDE_TMDS	EGR1	0.85196	0.717592	8	1300	46	5364	3.25335e-07	0.189255	2.0336	1.30397	TNF IFNG CD28 IL2RB TPO FASLG ACHE BCL2	1
83	MDE_TMDS	STAT5A	0.0655505	2.96185	5	1303	7	5403	1.08629e-35	0.381775	2.05827	1.30513	IFNG IRF1 OSM IL2RA BCL2	0.153388
84	MDE_TMDS	CTCF	0.560104	1.0027	8	1300	33	5377	1.61737e-15	0.238268	1.9345	1.30442	CHRNA6 CSF2 CD80 KSR1 BBC3 C1R CIDEB GAS7	0.80904
85	MDE_TMDS	ETS1	0.270147	1.21209	19	1289	65	5345	4.38651e-47	0.614406	2.32067	1.29631	TNF ABCC1 FASLG CD5 BCL2 TNFSF14 MYB IL2RB IER5 GZMB IL10 CSF3R CD6 PF4 CSF2 PTHLH MMP1 CD3D GRPR	0.458076
86	MDE_TMDS	TP53	0.999915	0.336949	9	1299	109	5301	3.97645e-08	0.23869	2.0154	1.30365	ABCC1 PRDM1 PLK2 DDIT4 PTTG1 STEAP3 BBC3 IL1B BNIP3L	1
87	MDE_TMDS	EPAS1	0.111568	2.76278	4	1304	6	5404	3.9841e-12	0.527854	3.81877	1.30159	POU5F1 TERT EGLN3 EPO	0.221246
88	MDE_TMDS	AR	0.986869	0.44868	6	1302	55	5355	9.64284e-08	0.219801	1.79583	1.3056	UBC CDC6 ATM PMEPA1 PRAME ATP2B4	1
89	MDE_TMDS	CEBPA	0.11554	1.43515	19	1289	55	5355	4.56409e-19	0.430721	2.37415	1.29573	IGFBP1 ABCC1 CXCL8 CETP XDH BCL2 IL10 CSF3R CXCR2 APOB ELANE UHRF1 LBP IL6 IL1A HAMP TF SAA1 EPO	0.225303
90	MDE_TMDS	CREB1	0.230169	1.52664	7	1301	19	5391	5.87064e-18	0.218107	1.80091	1.3053	HLA-DQB1 IFNG CYP19A1 CIITA IL10 BCL2 IL6	0.401937
91	MDE_TMDS	FOXA1	0.0923858	4.1433	3	1305	3	5407	9.80513e-08	0.215919	2.43923	1.30534	BRCA1 APOB IFI27	0.194439
92	MDE_TMDS	SP3	0.108745	1.72894	10	1298	24	5386	6.68528e-05	0.116645	3.1181	1.29701	IGFBP1 TNF UBC TIMP1 CD14 SLC1A3 F2R PADI1 F2 PADI3	0.219365
93	MDE_TMDS	RARA	0.331953	1.50558	4	1304	11	5399	5.38152e-33	0.574999	1.29774	1.30727	CXCR5 TPO CEBPE PLAAT4	0.539424
94	MDE_TMDS	SP1	0.585671	0.97261	28	1280	119	5291	8.76286e-11	0.17758	2.52676	1.28774	IGFBP1 TNF MPG CYP19A1 PTTG1 IFNGR1 CD14 FASLG TERT PNOC BCL2 PADI3 TNFSF14 CD28 IL2RB IL10 PADI1 UBC KRT5 TIMP1 PTHLH BRCA1 SPN IL1A PTK6 ATM F2R EPO	0.835652
95	MDE_TMDS	STAT3	0.14253	1.49854	13	1295	36	5374	0.0149662	0.0457384	2.06327	1.30168	SAA1 TIMP1 IRF1 CYP19A1 OSM LBP HAMP IL10 CFB IL2RA BCL2 GFAP IL6	0.260563
96	MDE_TMDS	USF1	0.433518	1.18258	6	1302	21	5389	1.26844e-12	0.145178	2.4899	1.30325	IFNG CIITA TERT SLC1A3 ABCA1 PF4	0.650277
97	MDE_TMDS	STAT5B	0.364987	1.5523	3	1305	8	5402	3.12344e-45	0.272246	2.63643	1.30501	IL2RA IFNG OSM	0.577074
98	MDE_TMDS	ELK1	0.191374	2.07132	4	1304	8	5402	4.94457e-06	0.226785	2.63157	1.30427	TNF F2 DDIT4 LY96	0.339253
99	MDE_TMDS	HIF1A	0.625518	0.946031	19	1289	83	5327	5.29777e-24	0.666442	2.72351	1.29195	IGFBP1 SLC11A1 CP TLR4 TERT PPP1R3C BNIP3L EGLN3 PFKFB4 DDIT4 IL1B TIMP1 ABCA1 APLN NOS2 TLR6 NPM1 TF EPO	0.871257
100	MDE_TMDS	CEBPB	0.03704	2.55479	8	1300	13	5397	3.93915e-23	0.545153	2.37997	1.3024	TNF CXCL8 FASLG IL10 CSF3R IL1B SAA1 IL6	0.100783
101	MDE_TMDS	FOS	0.0714081	1.74186	13	1295	31	5379	0.0224715	0.128423	1.93947	1.30259	IL1A MMP1 CXCL8 CSF2 IL4R FASLG CD69 NOS2 NGF IL2RA IL1B CD40LG IL6	0.163819
102	MDE_TMDS	STAT1	0.875733	0.806151	29	1279	148	5262	8.47761e-46	0.911076	1.92022	1.29709	ETV7 AIM2 CYP19A1 IL12RB1 CIITA CD86 BCL2 ZNF267 HLA-DQA2 EGLN3 IL10 IRF7 IL1B LY96 FOXP3 HLA-DMA CEBPE TIMP1 CLIC2 VEGFC ZNF114 CCR5 TNFSF13B IL12RB2 IRF1 IRF8 NOS2 IL2RA CCR1	1
103	MDE_TMDS	JUN	0.168805	1.41678	14	1294	41	5369	9.80215e-22	0.396769	1.99908	1.30176	TNF IL1A IFNG MMP1 MYB IER5 CXCL8 CSF2 FASLG NOS2 NGF BRCA1 IL1B IL6	0.303849
104	MDE_TMDS	SMAD3	0.347219	1.38015	5	1303	15	5395	0.00166468	0.0758231	2.60624	1.30359	TIMP1 COL6A3 PTHLH FOXP3 EPO	0.556501
105	MDE_TMDS	USF2	0.380643	1.37986	4	1304	12	5398	6.5136e-09	0.110474	2.36374	1.30487	BRCA1 TERT ABCA1 PF4	0.58599
106	MDE_TMDS	MYB	0.422858	1.37957	3	1305	9	5401	0.0502693	0.170322	1.11909	1.30757	BCL2 CD34 ELANE	0.642525
107	MDE_TMDS	TCF7L2	0.24781	2.0705	3	1305	6	5404	0.0172213	0.147009	1.45516	1.307	SP5 CXCL8 LEF1	0.426379
108	MDE_TMDS	RELA	0.104093	1.43082	21	1287	61	5349	9.72608e-39	0.234477	2.13456	1.29736	TNF IFNG CXCL8 CD86 BCL2 IL10 IRF7 IL1B CD40LG EBI3 CSF2 NCAM1 BCL2A1 PTHLH CCL20 CCR5 IL6 IRF1 CD69 NOS2 IL2RA	0.213665
109	MDE_TMDS	REL	0.0655505	2.96185	5	1303	7	5403	3.36382e-27	0.298473	1.99775	1.3053	IFNG CSF2 IL2RA IL1B CD40LG	0.153388
110	MDE_TMDS	ATF1	0.3062	1.77438	3	1305	7	5403	0.0568313	0.0447698	1.38309	1.30712	BCL2 CIITA IL10	0.504582
111	MDE_TMDS	NFKB1	0.00869326	1.78124	29	1279	68	5342	4.45578e-48	0.412014	2.02159	1.29541	TNF IFNG CCR7 CXCL8 LTA CD86 FASLG CD80 BCL2 PTAFR CCL22 MYB NOD2 IL10 IRF7 IL1B CD40LG EBI3 CSF2 BCL2A1 VEGFC PTHLH BRCA1 IL1RN IL6 IRF1 CD69 NOS2 IL2RA	0.0378977
112	MDE_TMDS	SPI1	0.0404488	1.64925	21	1287	53	5357	2.01922e-50	0.794702	1.86818	1.30055	TNF CXCR1 PRTN3 TLR4 CIITA CD86 CD14 PPBP CD33 CD22 MYB NCF4 CSF3R IL1B P2RY10 LY96 CXCR2 ELANE CSF2 CTSE PTPRC	0.105167
113	MDE_TMDS	IRF1	0.777515	0.729277	3	1305	17	5393	8.63332e-08	0.378571	1.83066	1.30637	IL27 CIITA IL10	0.988796
114	MDE_TMDS	JUND	0.0293164	4.14812	5	1303	5	5405	5.88922e-14	0.274271	1.52733	1.30663	CCR4 MYB NOS2 CD40LG IL6	0.0905854
115	MDE_TMDS	NFATC2	0.0092011	6.91609	5	1303	3	5407	2.74867e-50	0.69896	2.50681	1.30387	IFNG CSF2 TERT FOXP3 CD40LG	0.0384475
116	MDS_TMDE	HNF4A	0.623518	0.942164	3	460	43	6212	8.78325e-26	-0.531437	-3.35189	-1.21644	APOA1 PROZ SHBG	0.871257
