## Supplementary Table 8 for "SiRCle (Signature Regulatory Clustering) model integration reveals mechanisms of phenotype regulation in renal cancer"

### Sheet: Stage IV vs Stage I metabolic
Comparison	Regulation_Grouping_2	Pathway	fGSEA NES	fGSEA padj	fGSEA pval	fGSEA size
Stage IV-Stage I	TMDS	Oxidative Phosphorylation	1.92687	0.00684121	0.000263123	50
Stage IV-Stage I	TMDE	Glycolysis and Gluconeogenesis	-1.6423	0.00761317	0.00761317	4
Stage IV-Stage I	TMDS	Histidine Metabolism	-1.98275	0.0104586	0.000804505	5
Stage IV-Stage I	TMDS	Fructose and Mannose Metabolism	-1.84391	0.0135135	0.00155925	4
Stage IV-Stage I	TMDS	Lysine Metabolism	-1.88099	0.0195227	0.00375436	5
Stage IV-Stage I	TMDS	Glycolysis and Gluconeogenesis	-1.87887	0.0195227	0.00334076	6
Stage IV-Stage I	TMDS	Sphingolipid Metabolism	1.57216	0.0443614	0.0102372	4
Stage IV-Stage I	TPDS&TMDE	Triacylglycerol Synthesis	1.63009	0.0607625	0.00675139	4
Stage IV-Stage I	MDE	Glycolysis and Gluconeogenesis	1.48066	0.0693661	0.0693661	11
Stage IV-Stage I	TMDS	Keratan sulfate degradation	1.51614	0.0808765	0.0217745	4
Stage IV-Stage I	TMDS	Xenobiotics Metabolism	-1.44808	0.248515	0.0860245	6
Stage IV-Stage I	TMDS	Citric Acid Cycle	1.38978	0.248515	0.0839111	22
Stage IV-Stage I	MDS	Transport, Extracellular	1.09971	0.314626	0.314626	4
Stage IV-Stage I	TMDS	Glycine, Serine and Threonine Metabolism	-1.37612	0.317073	0.121951	7
Stage IV-Stage I	TMDS	Arginine and Proline Metabolism	-1.33056	0.325724	0.137806	6
Stage IV-Stage I	TPDE&TMDS	Transport, Extracellular	-1.13586	0.338471	0.338471	4
Stage IV-Stage I	TMDS	Galactose metabolism	-1.33271	0.341216	0.157484	4
Stage IV-Stage I	TMDS	Transport, Lysosomal	1.25719	0.376102	0.188051	10
Stage IV-Stage I	TPDE	Glycolysis and Gluconeogenesis	1.0836	0.383949	0.383949	4
Stage IV-Stage I	TPDS	Transport, Lysosomal	1.46656	0.444642	0.0513048	5
Stage IV-Stage I	TPDS	Steroid Metabolism	1.50596	0.444642	0.0372803	5
Stage IV-Stage I	TPDS	Citric Acid Cycle	1.5581	0.444642	0.0324939	15
Stage IV-Stage I	TMDS	Fatty Acids Oxidation, peroxisomal	1.18636	0.461823	0.248674	6
Stage IV-Stage I	TMDS	Glycerophospholipid Metabolism	-1.14229	0.46664	0.281845	5
Stage IV-Stage I	TMDS	Tyrosine metabolism	-1.12661	0.46664	0.287163	8
Stage IV-Stage I	TMDS	Fatty Acid Metabolism	-1.10165	0.484076	0.316511	9
Stage IV-Stage I	TMDS	Glutathione Metabolism	1.07294	0.553696	0.383328	4
Stage IV-Stage I	TMDS	Carnitine shuttle	-0.963398	0.650989	0.494432	6
Stage IV-Stage I	TMDS	Tryptophan metabolism	0.983952	0.650989	0.500761	9
Stage IV-Stage I	TPDS	Fatty Acid Metabolism	-1.28879	0.664319	0.198701	4
Stage IV-Stage I	TPDS	Phenylalanine metabolism	1.23363	0.664319	0.204406	4
Stage IV-Stage I	TPDS	Arginine and Proline Metabolism	1.27005	0.664319	0.169556	4
Stage IV-Stage I	TPDS	Pentose Phosphate Pathway	1.29232	0.664319	0.149512	4
Stage IV-Stage I	TPDS	Glutamate metabolism	1.33947	0.664319	0.123203	5
Stage IV-Stage I	TPDS	Urea Cycle	1.1824	0.688739	0.264355	4
Stage IV-Stage I	TPDS	Tyrosine metabolism	1.18428	0.688739	0.2649	7
Stage IV-Stage I	TPDS	Pyruvate Metabolism	1.12666	0.717026	0.330935	6
Stage IV-Stage I	TPDS	Valine, Leucine and Isoleucine Metabolism	1.1276	0.717026	0.304989	13
Stage IV-Stage I	TPDS&TMDE	Transport, Extracellular	-1.21621	0.723883	0.231638	9
Stage IV-Stage I	TPDS&TMDE	Glycerophospholipid Metabolism	-1.0452	0.723883	0.448449	4
Stage IV-Stage I	TPDS&TMDE	Tyrosine metabolism	0.923508	0.723883	0.56302	9
Stage IV-Stage I	TPDS&TMDE	Chondroitin and Heparan sulfate biosynthesis	0.99521	0.723883	0.504369	4
Stage IV-Stage I	TPDS&TMDE	Glycolysis and Gluconeogenesis	1.04264	0.723883	0.454925	4
Stage IV-Stage I	TPDS&TMDE	Eicosanoid Metabolism	1.05134	0.723883	0.444202	4
Stage IV-Stage I	TMDS	Glutamate metabolism	0.927502	0.731449	0.590786	5
Stage IV-Stage I	TPDS	Glycine, Serine and Threonine Metabolism	1.05773	0.754719	0.38684	15
Stage IV-Stage I	TPDS	Alanine and Aspartate Metabolism	1.06456	0.754719	0.406387	6
Stage IV-Stage I	TMDS	Valine, Leucine and Isoleucine Metabolism	0.863485	0.778257	0.658525	8
Stage IV-Stage I	TMDS	Bile Acid Biosynthesis	-0.782779	0.809953	0.744167	5
Stage IV-Stage I	TMDS	ROS Detoxification	0.810312	0.809953	0.747649	5
Stage IV-Stage I	MDE&TMDS	Alanine and Aspartate Metabolism	-0.767091	0.83976	0.749949	4
Stage IV-Stage I	MDE&TMDS	Steroid Metabolism	-0.682786	0.83976	0.83976	5
Stage IV-Stage I	MDE&TMDS	Glycerophospholipid Metabolism	0.852132	0.83976	0.658753	5
Stage IV-Stage I	MDE&TMDS	Glutamate metabolism	0.918618	0.83976	0.570296	6
Stage IV-Stage I	TMDS	Eicosanoid Metabolism	0.765523	0.840416	0.808092	4
Stage IV-Stage I	TPDS	Ketone Bodies Metabolism	-0.881251	0.874118	0.607975	4
Stage IV-Stage I	TPDS	Methionine Metabolism	0.853253	0.874118	0.672399	6
Stage IV-Stage I	TPDS	Folate Metabolism	0.862455	0.874118	0.660291	6
Stage IV-Stage I	TPDS	Tryptophan metabolism	0.929758	0.874118	0.592633	4
Stage IV-Stage I	TPDS	Oxidative Phosphorylation	0.942096	0.874118	0.57602	4
Stage IV-Stage I	TPDS	Glycolysis and Gluconeogenesis	0.956105	0.874118	0.522483	11
Stage IV-Stage I	TPDS	Transport, Extracellular	0.815675	0.888063	0.717282	11
Stage IV-Stage I	TPDS	Cysteine Metabolism	0.779448	0.889353	0.75253	5
Stage IV-Stage I	TPDS	Fatty Acids Oxidation, mitochondrial	-0.687234	0.891737	0.855914	6
Stage IV-Stage I	TPDS	Fatty Acids Oxidation, peroxisomal	-0.655794	0.891737	0.872984	4
Stage IV-Stage I	TPDS	Retinol Metabolism	-0.642757	0.891737	0.891737	5
Stage IV-Stage I	TPDS	Lysine Metabolism	-0.641381	0.891737	0.887097	4
Stage IV-Stage I	TPDS&TMDE	Arginine and Proline Metabolism	-0.711633	0.917036	0.815143	4
Stage IV-Stage I	TMDS	Fatty Acids Oxidation, mitochondrial	0.557702	0.964405	0.964405	9
Stage IV-Stage I	TPDS&TMDE	Steroid Metabolism	0.480965	0.987495	0.987495	6

### Sheet: old vs young metabolic
Comparison	Regulation_Grouping_2	Pathway	fGSEA NES	fGSEA padj	fGSEA pval	fGSEA size
old-young	MDE	Glycolysis and Gluconeogenesis	2.15349	0.00313234	0.00313234	11
old-young	TMDS	Citric Acid Cycle	1.95503	0.00566511	0.000217889	22
old-young	TPDE	Glycolysis and Gluconeogenesis	1.84857	0.00966573	0.00966573	4
old-young	MDE&TMDS	Glycerophospholipid Metabolism	-1.62969	0.184964	0.046241	5
old-young	TPDS	Citric Acid Cycle	1.48604	0.222527	0.0427937	15
old-young	TPDS	Pentose Phosphate Pathway	1.50124	0.222527	0.0235784	4
old-young	TPDS	Glycine, Serine and Threonine Metabolism	1.5063	0.222527	0.0359365	15
old-young	TPDS	Methionine Metabolism	1.51251	0.222527	0.0319087	6
old-young	TPDS	Lysine Metabolism	1.54199	0.222527	0.0137155	4
old-young	TPDS	Urea Cycle	1.37715	0.305119	0.0739713	4
old-young	TPDS	Valine, Leucine and Isoleucine Metabolism	1.39997	0.305119	0.0821475	13
old-young	TPDS	Arginine and Proline Metabolism	1.34031	0.314532	0.0967792	4
old-young	TMDS	Glycerophospholipid Metabolism	-1.57327	0.316537	0.041549	5
old-young	TMDS	Oxidative Phosphorylation	1.38265	0.316537	0.048698	50
old-young	TMDS	Glutamate metabolism	1.51947	0.316537	0.0267181	5
old-young	TPDE&TMDS	Transport, Extracellular	-1.13336	0.317757	0.317757	4
old-young	TPDS	Glycolysis and Gluconeogenesis	1.34006	0.328388	0.113673	11
old-young	TPDS	Cysteine Metabolism	1.29396	0.363953	0.139982	5
old-young	TPDS	Ketone Bodies Metabolism	1.22419	0.452766	0.191555	4
old-young	TMDS	Valine, Leucine and Isoleucine Metabolism	1.36976	0.484034	0.0930835	8
old-young	TMDS	Galactose metabolism	-1.34373	0.555635	0.128223	4
old-young	TMDS	Arginine and Proline Metabolism	-1.28868	0.558044	0.157086	6
old-young	TMDS	Sphingolipid Metabolism	-1.15973	0.558044	0.252507	4
old-young	TMDS	Keratan sulfate degradation	-1.15973	0.558044	0.252507	4
old-young	TMDS	Glutathione Metabolism	1.16647	0.558044	0.257559	4
old-young	TMDS	Fatty Acids Oxidation, mitochondrial	1.18215	0.558044	0.254068	9
old-young	TMDS	Glycine, Serine and Threonine Metabolism	1.24374	0.558044	0.187814	7
old-young	TPDS&TMDE	Glycerophospholipid Metabolism	1.43729	0.598078	0.0664532	4
old-young	MDE&TMDS	Glutamate metabolism	-1.01106	0.601223	0.410899	6
old-young	MDE&TMDS	Alanine and Aspartate Metabolism	-0.861474	0.601223	0.601223	4
old-young	MDE&TMDS	Steroid Metabolism	0.99385	0.601223	0.501832	5
old-young	TPDS	Retinol Metabolism	-1.10402	0.630667	0.303279	5
old-young	TPDS	Phenylalanine metabolism	1.08168	0.630667	0.363847	4
old-young	TPDS	Oxidative Phosphorylation	1.0837	0.630667	0.360918	4
old-young	TPDS	Tyrosine metabolism	1.12588	0.630667	0.319662	7
old-young	TMDS	Transport, Lysosomal	1.11638	0.652998	0.326499	10
old-young	TMDS	Fatty Acid Metabolism	1.09532	0.65724	0.353898	9
old-young	TPDS&TMDE	Tyrosine metabolism	1.06423	0.690196	0.383442	9
old-young	TPDS&TMDE	Eicosanoid Metabolism	1.11892	0.690196	0.359688	4
old-young	TPDS&TMDE	Arginine and Proline Metabolism	1.1978	0.690196	0.280825	4
old-young	TPDS&TMDE	Triacylglycerol Synthesis	1.20719	0.690196	0.269616	4
old-young	MDS	Transport, Extracellular	-0.843485	0.709316	0.709316	4
old-young	TMDS	Glycolysis and Gluconeogenesis	-1.01698	0.721057	0.417288	6
old-young	TMDS	ROS Detoxification	-0.994074	0.721057	0.443727	5
old-young	TPDS	Glutamate metabolism	1.02636	0.723595	0.445289	5
old-young	TMDS	Tyrosine metabolism	1.00557	0.72426	0.473554	8
old-young	TPDS&TMDE	Glycolysis and Gluconeogenesis	1.00418	0.727482	0.484988	4
old-young	TPDS	Folate Metabolism	-0.951366	0.74979	0.490247	6
old-young	TMDS	Lysine Metabolism	-0.89637	0.780913	0.591367	5
old-young	TMDS	Xenobiotics Metabolism	-0.887536	0.780913	0.600702	6
old-young	TMDS	Tryptophan metabolism	0.920355	0.780913	0.589628	9
old-young	TMDS	Bile Acid Biosynthesis	0.887703	0.787984	0.636448	5
old-young	TMDS	Eicosanoid Metabolism	-0.842413	0.792536	0.672994	4
old-young	TMDS	Histidine Metabolism	-0.828835	0.792536	0.701089	5
old-young	TMDS	Carnitine shuttle	0.772628	0.8	0.792697	6
old-young	TMDS	Fructose and Mannose Metabolism	0.77295	0.8	0.8	4
old-young	TMDS	Fatty Acids Oxidation, peroxisomal	0.797407	0.8	0.763952	6
old-young	TPDS	Fatty Acid Metabolism	0.914529	0.801757	0.616736	4
old-young	TPDS	Alanine and Aspartate Metabolism	0.920577	0.801757	0.593416	6
old-young	TPDS	Transport, Lysosomal	0.945019	0.801757	0.560078	5
old-young	TPDS&TMDE	Chondroitin and Heparan sulfate biosynthesis	-0.891275	0.805177	0.626249	4
old-young	TPDS&TMDE	Steroid Metabolism	0.800387	0.809322	0.719397	6
old-young	TPDS	Steroid Metabolism	0.859703	0.83887	0.677549	5
old-young	TMDE	Glycolysis and Gluconeogenesis	-0.661651	0.899003	0.899003	4
old-young	TPDS	Pyruvate Metabolism	0.781676	0.909485	0.769564	6
old-young	TPDS	Tryptophan metabolism	0.717065	0.939256	0.867006	4
old-young	TPDS	Fatty Acids Oxidation, peroxisomal	0.722679	0.939256	0.862382	4
old-young	TPDS&TMDE	Transport, Extracellular	-0.598619	0.941853	0.941853	9
old-young	TPDS	Transport, Extracellular	-0.569664	0.978383	0.978383	11
old-young	TPDS	Fatty Acids Oxidation, mitochondrial	0.561652	0.978383	0.967225	6

### Sheet: PBRM1 vs BAP1 metabolic
Comparison	Regulation_Grouping_2	Pathway	fGSEA NES	fGSEA padj	fGSEA pval	fGSEA size
PBRM1-BAP1	MDE	Glycolysis and Gluconeogenesis	1.4795	0.0720721	0.0720721	11
PBRM1-BAP1	MDE&TMDS	Glycerophospholipid Metabolism	-1.5561	0.177699	0.0444247	5
PBRM1-BAP1	TMDS	Oxidative Phosphorylation	-1.57549	0.252968	0.00972955	50
PBRM1-BAP1	TPDS	Retinol Metabolism	1.68449	0.288319	0.0110892	5
PBRM1-BAP1	TPDS&TMDE	Triacylglycerol Synthesis	-1.45589	0.2944	0.0327111	4
PBRM1-BAP1	TMDS	Transport, Lysosomal	-1.59097	0.320916	0.0251966	10
PBRM1-BAP1	TMDS	Sphingolipid Metabolism	-1.43442	0.320916	0.0476718	4
PBRM1-BAP1	TMDS	Eicosanoid Metabolism	-1.40889	0.320916	0.0617147	4
PBRM1-BAP1	TMDS	Xenobiotics Metabolism	1.52732	0.320916	0.0580258	6
PBRM1-BAP1	TMDE	Glycolysis and Gluconeogenesis	1.12222	0.349676	0.349676	4
PBRM1-BAP1	TMDS	Tryptophan metabolism	-1.39423	0.390762	0.101975	9
PBRM1-BAP1	TMDS	Lysine Metabolism	1.41723	0.390762	0.105205	5
PBRM1-BAP1	TMDS	Bile Acid Biosynthesis	-1.30025	0.417115	0.155576	5
PBRM1-BAP1	TMDS	Arginine and Proline Metabolism	-1.29357	0.417115	0.160429	6
PBRM1-BAP1	TMDS	Fatty Acid Metabolism	1.33127	0.417115	0.148691	9
PBRM1-BAP1	TMDS	Keratan sulfate degradation	-1.26322	0.41927	0.177384	4
PBRM1-BAP1	TPDS&TMDE	Arginine and Proline Metabolism	-1.2967	0.431344	0.143781	4
PBRM1-BAP1	TPDS&TMDE	Transport, Extracellular	1.35423	0.431344	0.133065	9
PBRM1-BAP1	TPDE&TMDS	Transport, Extracellular	-1.04631	0.444688	0.444688	4
PBRM1-BAP1	TMDS	Glycolysis and Gluconeogenesis	1.2321	0.474433	0.237217	6
PBRM1-BAP1	TMDS	Fructose and Mannose Metabolism	1.2575	0.474433	0.228441	4
PBRM1-BAP1	TMDS	Valine, Leucine and Isoleucine Metabolism	1.19652	0.475987	0.256301	8
PBRM1-BAP1	TPDS&TMDE	Chondroitin and Heparan sulfate biosynthesis	-1.17833	0.547997	0.281833	4
PBRM1-BAP1	TPDS&TMDE	Glycerophospholipid Metabolism	1.18008	0.547997	0.304443	4
PBRM1-BAP1	TPDE	Glycolysis and Gluconeogenesis	0.930386	0.55004	0.55004	4
PBRM1-BAP1	TMDS	Glycine, Serine and Threonine Metabolism	1.09519	0.595666	0.349099	7
PBRM1-BAP1	TMDS	ROS Detoxification	1.09743	0.595666	0.366564	5
PBRM1-BAP1	TPDS&TMDE	Eicosanoid Metabolism	-1.08098	0.617354	0.411569	4
PBRM1-BAP1	TMDS	Glycerophospholipid Metabolism	-1.00895	0.693175	0.47989	5
PBRM1-BAP1	TMDS	Fatty Acids Oxidation, mitochondrial	0.978338	0.693175	0.474278	9
PBRM1-BAP1	TPDS&TMDE	Tyrosine metabolism	-0.943119	0.694397	0.540087	9
PBRM1-BAP1	TMDS	Glutamate metabolism	-0.943705	0.761513	0.55649	5
PBRM1-BAP1	TMDS	Histidine Metabolism	-0.884934	0.789084	0.629616	5
PBRM1-BAP1	TMDS	Tyrosine metabolism	-0.845245	0.789084	0.667686	8
PBRM1-BAP1	TMDS	Glutathione Metabolism	0.852857	0.789084	0.63872	4
PBRM1-BAP1	MDE&TMDS	Glutamate metabolism	-0.714408	0.81163	0.81163	6
PBRM1-BAP1	MDE&TMDS	Steroid Metabolism	0.736859	0.81163	0.798219	5
PBRM1-BAP1	MDE&TMDS	Alanine and Aspartate Metabolism	0.962507	0.81163	0.543535	4
PBRM1-BAP1	TMDS	Carnitine shuttle	-0.79007	0.833729	0.743641	6
PBRM1-BAP1	TMDS	Citric Acid Cycle	0.802824	0.833729	0.769596	22
PBRM1-BAP1	TMDS	Galactose metabolism	-0.734228	0.849372	0.816704	4
PBRM1-BAP1	TMDS	Fatty Acids Oxidation, peroxisomal	-0.650851	0.888808	0.888808	6
PBRM1-BAP1	TPDS&TMDE	Glycolysis and Gluconeogenesis	-0.739069	0.905863	0.805212	4
PBRM1-BAP1	MDS	Transport, Extracellular	0.59343	0.921685	0.921685	4
PBRM1-BAP1	TPDS&TMDE	Steroid Metabolism	-0.575364	0.94412	0.94412	6
PBRM1-BAP1	TPDS	Glutamate metabolism	-1.33743	0.972413	0.116756	5
PBRM1-BAP1	TPDS	Methionine Metabolism	-1.31648	0.972413	0.13691	6
PBRM1-BAP1	TPDS	Transport, Extracellular	-1.24407	0.972413	0.205069	11
PBRM1-BAP1	TPDS	Alanine and Aspartate Metabolism	-1.11281	0.972413	0.349679	6
PBRM1-BAP1	TPDS	Oxidative Phosphorylation	-1.1116	0.972413	0.369108	4
PBRM1-BAP1	TPDS	Steroid Metabolism	-0.993875	0.972413	0.505552	5
PBRM1-BAP1	TPDS	Urea Cycle	-0.955958	0.972413	0.563924	4
PBRM1-BAP1	TPDS	Glycolysis and Gluconeogenesis	-0.948312	0.972413	0.539638	11
PBRM1-BAP1	TPDS	Citric Acid Cycle	-0.891905	0.972413	0.616477	15
PBRM1-BAP1	TPDS	Pyruvate Metabolism	-0.890205	0.972413	0.62679	6
PBRM1-BAP1	TPDS	Glycine, Serine and Threonine Metabolism	-0.853028	0.972413	0.670156	15
PBRM1-BAP1	TPDS	Tyrosine metabolism	-0.852592	0.972413	0.673209	7
PBRM1-BAP1	TPDS	Valine, Leucine and Isoleucine Metabolism	0.942374	0.972413	0.530523	13
PBRM1-BAP1	TPDS	Tryptophan metabolism	1.03197	0.972413	0.444914	4
PBRM1-BAP1	TPDS	Ketone Bodies Metabolism	1.03938	0.972413	0.435988	4
PBRM1-BAP1	TPDS	Lysine Metabolism	1.23628	0.972413	0.255814	4
PBRM1-BAP1	TPDS	Cysteine Metabolism	1.24759	0.972413	0.232134	5
PBRM1-BAP1	TPDS	Phenylalanine metabolism	-0.685092	0.97313	0.854062	4
PBRM1-BAP1	TPDS	Arginine and Proline Metabolism	-0.678746	0.97313	0.860845	4
PBRM1-BAP1	TPDS	Folate Metabolism	0.736896	0.97313	0.789152	6
PBRM1-BAP1	TPDS	Fatty Acids Oxidation, mitochondrial	0.750992	0.97313	0.774892	6
PBRM1-BAP1	TPDS	Pentose Phosphate Pathway	0.756362	0.97313	0.74677	4
PBRM1-BAP1	TPDS	Fatty Acid Metabolism	-0.582198	0.992934	0.938598	4
PBRM1-BAP1	TPDS	Fatty Acids Oxidation, peroxisomal	-0.53419	0.992934	0.964168	4
PBRM1-BAP1	TPDS	Transport, Lysosomal	-0.454494	0.992934	0.992934	5
