## Supplementary Table 9 for "SiRCle (Signature Regulatory Clustering) model integration reveals mechanisms of phenotype regulation in renal cancer"

### Sheet: PBRM1 vs BAP1 odds ratio
Regulatory Cluster label	Cell type	p-value	odds-ratio	genes in cell type and cluster	genes in cluster but not cell type	genes in cell type but not cluster	genes not in cell type or cluster	gene_ids	gene_names	p.adj
MDS (+)	CD45- Myofibroblast	0.0024874	7.86842	6	4	57	299	ENSG00000109654 ENSG00000134504 ENSG00000074527 ENSG00000143416 ENSG00000173598 ENSG00000127955	TRIM2 KCTD1 NTN4 SELENBP1 NUDT4 GNAI1	0.0172046
MDS (+)	CD45- PAX8+ renal epithelium	0.00371848	11.8052	9	1	154	202	ENSG00000114378 ENSG00000126562 ENSG00000139344 ENSG00000109654 ENSG00000134504 ENSG00000005108 ENSG00000143416 ENSG00000173598 ENSG00000127955	HYAL1 WNK4 AMDHD1 TRIM2 KCTD1 THSD7A SELENBP1 NUDT4 GNAI1	0.0214055
MDS (+)	CD45- Vascular Endothelium	0.0322251	4.15942	5	5	69	287	ENSG00000114378 ENSG00000109654 ENSG00000074527 ENSG00000005108 ENSG00000127955	HYAL1 TRIM2 NTN4 THSD7A GNAI1	0.106987
MDS (+)	CD45- ccRCC CA9+	0.269939	1.80315	5	5	127	229	ENSG00000126562 ENSG00000109654 ENSG00000134504 ENSG00000143416 ENSG00000127955	WNK4 TRIM2 KCTD1 SELENBP1 GNAI1	0.515182
MDS (+)	TAM ISGhi	0.00139552	8.89189	7	3	74	282	ENSG00000114378 ENSG00000109654 ENSG00000074527 ENSG00000005108 ENSG00000143416 ENSG00000173598 ENSG00000127955	HYAL1 TRIM2 NTN4 THSD7A SELENBP1 NUDT4 GNAI1	0.0128698
MDS (-)	CD45- PAX8+ renal epithelium	0.00161523	7.98675	12	2	151	201	ENSG00000127324 ENSG00000127831 ENSG00000145626 ENSG00000088899 ENSG00000130413 ENSG00000143412 ENSG00000159166 ENSG00000099812 ENSG00000143627 ENSG00000198203 ENSG00000175707 ENSG00000182795	TSPAN8 VIL1 UGT3A1 LZTS3 STK33 ANXA9 LAD1 MISP PKLR SULT1C2 KDF1 C1orf116	0.0134064
MDS (-)	CD45- ccRCC CA9+	0.390579	1.34524	6	8	126	226	ENSG00000173786 ENSG00000130413 ENSG00000088899 ENSG00000159166 ENSG00000198203 ENSG00000099812	CNP STK33 LZTS3 LAD1 SULT1C2 MISP	0.635649
MDE (+)	CD45- Myofibroblast	0.00839204	3.44048	9	14	54	289	ENSG00000138722 ENSG00000024422 ENSG00000140939 ENSG00000132639 ENSG00000105974 ENSG00000173548 ENSG00000091127 ENSG00000116991 ENSG00000173269	MMRN1 EHD2 NOL3 SNAP25 CAV1 SNX33 PUS7 SIPA1L2 MMRN2	0.0386966
MDE (+)	CD45- PAX8+ renal epithelium	0.29173	1.38712	12	11	151	192	ENSG00000141756 ENSG00000132639 ENSG00000140939 ENSG00000024422 ENSG00000105974 ENSG00000185100 ENSG00000173548 ENSG00000133619 ENSG00000123610 ENSG00000179403 ENSG00000104881 ENSG00000109107	FKBP10 SNAP25 NOL3 EHD2 CAV1 ADSS1 SNX33 KRBA1 TNFAIP6 VWA1 PPP1R13L ALDOC	0.515182
MDE (+)	CD45- Vascular Endothelium	0.000418275	4.94428	12	11	62	281	ENSG00000138722 ENSG00000170962 ENSG00000024422 ENSG00000105974 ENSG00000185100 ENSG00000173548 ENSG00000138411 ENSG00000179403 ENSG00000116991 ENSG00000104881 ENSG00000183688 ENSG00000173269	MMRN1 PDGFD EHD2 CAV1 ADSS1 SNX33 HECW2 VWA1 SIPA1L2 PPP1R13L RFLNB MMRN2	0.00578613
MDE (+)	CD45- ccRCC CA9+	0.03167	2.44706	13	10	119	224	ENSG00000141756 ENSG00000132639 ENSG00000140939 ENSG00000024422 ENSG00000105974 ENSG00000185100 ENSG00000173548 ENSG00000133619 ENSG00000091127 ENSG00000123610 ENSG00000116991 ENSG00000104881 ENSG00000109107	FKBP10 SNAP25 NOL3 EHD2 CAV1 ADSS1 SNX33 KRBA1 PUS7 TNFAIP6 SIPA1L2 PPP1R13L ALDOC	0.106987
MDE (+)	TAM ISGhi	0.108592	1.9726	8	15	73	270	ENSG00000138722 ENSG00000170962 ENSG00000024422 ENSG00000138411 ENSG00000179403 ENSG00000116991 ENSG00000183688 ENSG00000173269	MMRN1 PDGFD EHD2 HECW2 VWA1 SIPA1L2 RFLNB MMRN2	0.265092
MDE (+)	TAM ISGint	0.00386846	4.2807	8	15	38	305	ENSG00000138722 ENSG00000170962 ENSG00000024422 ENSG00000105974 ENSG00000138411 ENSG00000179403 ENSG00000116991 ENSG00000173269	MMRN1 PDGFD EHD2 CAV1 HECW2 VWA1 SIPA1L2 MMRN2	0.0214055
MDE (-)	CD14+ Monocyte	0.450437	1.18776	5	35	35	291	ENSG00000103490 ENSG00000160255 ENSG00000122986 ENSG00000059377 ENSG00000158869	PYCARD ITGB2 HVCN1 TBXAS1 FCER1G	0.673141
MDE (-)	CD14+/CD16+ Monocyte	0.0264145	2.57771	9	31	33	293	ENSG00000103490 ENSG00000142669 ENSG00000161921 ENSG00000168961 ENSG00000059377 ENSG00000100364 ENSG00000112303 ENSG00000131446 ENSG00000158869	PYCARD SH3BGRL3 CXCL16 LGALS9 TBXAS1 KIAA0930 VNN2 MGAT1 FCER1G	0.0953217
MDE (-)	CD45- PAX8+ renal epithelium	0.997979	0.376906	10	30	153	173	ENSG00000166592 ENSG00000067225 ENSG00000075340 ENSG00000104419 ENSG00000085831 ENSG00000099377 ENSG00000105976 ENSG00000167644 ENSG00000113249 ENSG00000198758	RRAD PKM ADD2 NDRG1 TTC39A HSD3B7 MET C19orf33 HAVCR1 EPS8L3	0.999991
MDE (-)	CD45- ccRCC CA9+	0.484642	1.07179	15	25	117	209	ENSG00000166592 ENSG00000067225 ENSG00000142002 ENSG00000075340 ENSG00000104419 ENSG00000168961 ENSG00000085831 ENSG00000089127 ENSG00000134285 ENSG00000099377 ENSG00000105976 ENSG00000167644 ENSG00000100364 ENSG00000132530 ENSG00000113249	RRAD PKM DPP9 ADD2 NDRG1 LGALS9 TTC39A OAS1 FKBP11 HSD3B7 MET C19orf33 KIAA0930 XAF1 HAVCR1	0.705707
MDE (-)	TAM HLAhi	0.00248678	3.25573	13	27	42	284	ENSG00000103490 ENSG00000160255 ENSG00000161921 ENSG00000168961 ENSG00000181467 ENSG00000089127 ENSG00000122986 ENSG00000059377 ENSG00000100364 ENSG00000095970 ENSG00000132965 ENSG00000131446 ENSG00000158869	PYCARD ITGB2 CXCL16 LGALS9 RAP2B OAS1 HVCN1 TBXAS1 KIAA0930 TREM2 ALOX5AP MGAT1 FCER1G	0.0172046
MDE (-)	TAM HLAint	0.0252296	2.76852	8	32	27	299	ENSG00000161921 ENSG00000168961 ENSG00000181467 ENSG00000059377 ENSG00000100364 ENSG00000095970 ENSG00000131446 ENSG00000158869	CXCL16 LGALS9 RAP2B TBXAS1 KIAA0930 TREM2 MGAT1 FCER1G	0.0951845
MDE (-)	TAM ISGhi	0.967228	0.469925	5	35	76	250	ENSG00000161921 ENSG00000168961 ENSG00000059377 ENSG00000095970 ENSG00000158869	CXCL16 LGALS9 TBXAS1 TREM2 FCER1G	0.999991
MDE (-)	TAM/TCR (Ambiguos)	0.0812647	2.32481	6	34	23	303	ENSG00000161921 ENSG00000168961 ENSG00000122986 ENSG00000059377 ENSG00000095970 ENSG00000158869	CXCL16 LGALS9 HVCN1 TBXAS1 TREM2 FCER1G	0.21078
MDE (-)	cDC2	0.0468665	2.37903	8	32	31	295	ENSG00000103490 ENSG00000161921 ENSG00000168961 ENSG00000059377 ENSG00000100364 ENSG00000095970 ENSG00000131446 ENSG00000158869	PYCARD CXCL16 LGALS9 TBXAS1 KIAA0930 TREM2 MGAT1 FCER1G	0.138926
TMDE (+)	CD45- Myofibroblast	0.00412888	5.28571	7	7	56	296	ENSG00000198680 ENSG00000151364 ENSG00000172037 ENSG00000138386 ENSG00000119640 ENSG00000074657 ENSG00000011638	TUSC1 KCTD14 LAMB2 NAB1 ACYP1 ZNF532 LDAF1	0.0214186
TMDE (+)	CD45- PAX8+ renal epithelium	0.652777	0.931529	6	8	157	195	ENSG00000198680 ENSG00000101871 ENSG00000151364 ENSG00000172037 ENSG00000182621 ENSG00000011638	TUSC1 MID1 KCTD14 LAMB2 PLCB1 LDAF1	0.881443
TMDE (+)	CD45- Vascular Endothelium	0.0108012	4.25373	7	7	67	285	ENSG00000198680 ENSG00000101871 ENSG00000136160 ENSG00000172037 ENSG00000116016 ENSG00000074657 ENSG00000182621	TUSC1 MID1 EDNRB LAMB2 EPAS1 ZNF532 PLCB1	0.047184
TMDE (+)	CD45- ccRCC CA9+	0.390579	1.34524	6	8	126	226	ENSG00000198680 ENSG00000087903 ENSG00000151364 ENSG00000172037 ENSG00000074657 ENSG00000011638	TUSC1 RFX2 KCTD14 LAMB2 ZNF532 LDAF1	0.635649
TMDE (+)	TAM ISGhi	0.0181149	3.75676	7	7	74	278	ENSG00000198680 ENSG00000101871 ENSG00000087903 ENSG00000172037 ENSG00000116016 ENSG00000074657 ENSG00000182621	TUSC1 MID1 RFX2 LAMB2 EPAS1 ZNF532 PLCB1	0.0751767
TMDE (+)	TAM ISGint	0.0847717	2.95238	4	10	42	310	ENSG00000101871 ENSG00000136160 ENSG00000116016 ENSG00000172037	MID1 EDNRB EPAS1 LAMB2	0.213214
TMDE (-)	CD14+ Monocyte	0.0351394	3.01961	6	18	34	308	ENSG00000051523 ENSG00000008130 ENSG00000163191 ENSG00000135912 ENSG00000171714 ENSG00000110057	CYBA NADK S100A11 TTLL4 ANO5 UNC93B1	0.112176
TMDE (-)	CD14+/CD16+ Monocyte	0.291162	1.6	4	20	38	304	ENSG00000008130 ENSG00000163191 ENSG00000110057 ENSG00000135912	NADK S100A11 UNC93B1 TTLL4	0.515182
TMDE (-)	CD45- PAX8+ renal epithelium	0.964686	0.49095	7	17	156	186	ENSG00000160678 ENSG00000101294 ENSG00000114923 ENSG00000163191 ENSG00000169223 ENSG00000171714 ENSG00000074416	S100A1 HM13 SLC4A3 S100A11 LMAN2 ANO5 MGLL	0.999991
TMDE (-)	CD45- ccRCC CA9+	0.689098	0.879032	8	16	124	218	ENSG00000160678 ENSG00000101294 ENSG00000114923 ENSG00000140464 ENSG00000163191 ENSG00000169223 ENSG00000171714 ENSG00000074416	S100A1 HM13 SLC4A3 PML S100A11 LMAN2 ANO5 MGLL	0.881443
TMDE (-)	TAM HLAhi	0.284068	1.53684	5	19	50	292	ENSG00000051523 ENSG00000108639 ENSG00000057252 ENSG00000163191 ENSG00000110057	CYBA SYNGR2 SOAT1 S100A11 UNC93B1	0.515182
TMDE (-)	cDC2	0.244614	1.75429	4	20	35	307	ENSG00000114923 ENSG00000163191 ENSG00000110057 ENSG00000171714	SLC4A3 S100A11 UNC93B1 ANO5	0.486789
TMDS (+)	CD14+/CD16+ Monocyte	0.274735	1.54886	5	26	37	298	ENSG00000163738 ENSG00000151726 ENSG00000229859 ENSG00000154146 ENSG00000197555	MTHFD2L ACSL1 PGA3 NRGN SIPA1L1	0.515182
TMDS (+)	CD45- Myofibroblast	0.449421	1.17053	6	25	57	278	ENSG00000185345 ENSG00000151376 ENSG00000151338 ENSG00000258818 ENSG00000137821 ENSG00000154146	PRKN ME3 MIPOL1 RNASE4 LRRC49 NRGN	0.673141
TMDS (+)	CD45- PAX8+ renal epithelium	0.687218	0.890741	13	18	150	185	ENSG00000257335 ENSG00000124374 ENSG00000185345 ENSG00000151376 ENSG00000151338 ENSG00000258818 ENSG00000177465 ENSG00000172260 ENSG00000072657 ENSG00000137821 ENSG00000166821 ENSG00000167315 ENSG00000172828	MGAM PAIP2B PRKN ME3 MIPOL1 RNASE4 ACOT4 NEGR1 TRHDE LRRC49 PEX11A ACAA2 CES3	0.881443
TMDS (+)	CD45- Vascular Endothelium	0.791879	0.74136	5	26	69	266	ENSG00000137509 ENSG00000185345 ENSG00000151376 ENSG00000151338 ENSG00000137821	PRCP PRKN ME3 MIPOL1 LRRC49	0.966558
TMDS (+)	CD45- ccRCC CA9+	0.741221	0.831382	10	21	122	213	ENSG00000185345 ENSG00000151376 ENSG00000151338 ENSG00000258818 ENSG00000172260 ENSG00000124615 ENSG00000137821 ENSG00000166821 ENSG00000229859 ENSG00000172828	PRKN ME3 MIPOL1 RNASE4 NEGR1 MOCS1 LRRC49 PEX11A PGA3 CES3	0.918229
TMDS (+)	TAM ISGhi	0.722892	0.832	6	25	75	260	ENSG00000137509 ENSG00000151376 ENSG00000151726 ENSG00000124615 ENSG00000137821 ENSG00000154146	PRCP ME3 ACSL1 MOCS1 LRRC49 NRGN	0.909092
TMDS (-)	CD4+ Proliferating	0.0227029	2.92	8	50	16	292	ENSG00000132591 ENSG00000110074 ENSG00000048544 ENSG00000112208 ENSG00000180992 ENSG00000158042 ENSG00000178741 ENSG00000172172	ERAL1 FOXRED1 MRPS10 BAG2 MRPL14 MRPL17 COX5A MRPL13	0.0897305
TMDS (-)	CD14+ Monocyte	0.454167	1.14379	7	51	33	275	ENSG00000067836 ENSG00000151136 ENSG00000131389 ENSG00000114573 ENSG00000159720 ENSG00000166548 ENSG00000198121	ROGDI BTBD11 SLC6A6 ATP6V1A ATP6V0D1 TK2 LPAR1	0.673141
TMDS (-)	CD14+/CD16+ Monocyte	0.687187	0.871795	6	52	36	272	ENSG00000067836 ENSG00000102393 ENSG00000131389 ENSG00000159720 ENSG00000108179 ENSG00000148344	ROGDI GLA SLC6A6 ATP6V0D1 PPIF PTGES	0.881443
TMDS (-)	CD45- PAX8+ renal epithelium	0.831171	0.788571	23	35	140	168	ENSG00000067836 ENSG00000114573 ENSG00000179091 ENSG00000064601 ENSG00000155097 ENSG00000171903 ENSG00000141012 ENSG00000127838 ENSG00000137731 ENSG00000172172 ENSG00000185803 ENSG00000122574 ENSG00000125901 ENSG00000106077 ENSG00000185043 ENSG00000178741 ENSG00000002726 ENSG00000148344 ENSG00000100053 ENSG00000109016 ENSG00000144120 ENSG00000158042 ENSG00000074276	ROGDI ATP6V1A CYC1 CTSA ATP6V1C1 CYP4F11 GALNS PNKD FXYD2 MRPL13 SLC52A2 WIPF3 MRPS26 ABHD11 CIB1 COX5A AOC1 PTGES CRYBB3 DHRS7B TMEM177 MRPL17 CDHR2	0.996914
TMDS (-)	CD45- Vascular Endothelium	0.999392	0.251852	4	54	70	238	ENSG00000122574 ENSG00000109016 ENSG00000108784 ENSG00000158042	WIPF3 DHRS7B NAGLU MRPL17	0.999991
TMDS (-)	CD45- ccRCC CA9+	0.998167	0.408696	12	46	120	188	ENSG00000122574 ENSG00000132591 ENSG00000064601 ENSG00000171903 ENSG00000141012 ENSG00000198121 ENSG00000109016 ENSG00000144120 ENSG00000139131 ENSG00000158042 ENSG00000148344 ENSG00000172172	WIPF3 ERAL1 CTSA CYP4F11 GALNS LPAR1 DHRS7B TMEM177 YARS2 MRPL17 PTGES MRPL13	0.999991
TMDS (-)	TAM HLAhi	0.521522	1.04614	9	49	46	262	ENSG00000064601 ENSG00000155097 ENSG00000159720 ENSG00000198121 ENSG00000166548 ENSG00000170266 ENSG00000106077 ENSG00000108784 ENSG00000149418	CTSA ATP6V1C1 ATP6V0D1 LPAR1 TK2 GLB1 ABHD11 NAGLU ST14	0.746316
TMDS (-)	TAM HLAint	0.840771	0.661888	4	54	31	277	ENSG00000149418 ENSG00000108784 ENSG00000166548 ENSG00000198121	ST14 NAGLU TK2 LPAR1	0.996914
TMDS (-)	TAM ISGhi	0.999113	0.287984	5	53	76	232	ENSG00000198121 ENSG00000109016 ENSG00000108179 ENSG00000108784 ENSG00000149418	LPAR1 DHRS7B PPIF NAGLU ST14	0.999991
TMDS (-)	pDC	0.237168	1.82716	4	54	12	296	ENSG00000149418 ENSG00000139180 ENSG00000197150 ENSG00000176715	ST14 NDUFA9 ABCB8 ACSF3	0.486789
TPDE (+)	CD14+/CD16+ Monocyte	0.0421751	2.61739	7	23	35	301	ENSG00000174705 ENSG00000148926 ENSG00000176973 ENSG00000100504 ENSG00000107738 ENSG00000147202 ENSG00000081189	SH3PXD2B ADM FAM89B PYGL VSIR DIAPH2 MEF2C	0.129649
TPDE (+)	CD45- Myofibroblast	0.0523388	2.2381	9	21	54	282	ENSG00000136960 ENSG00000119630 ENSG00000064989 ENSG00000128606 ENSG00000079689 ENSG00000185585 ENSG00000177469 ENSG00000152583 ENSG00000081189	ENPP2 PGF CALCRL LRRC17 SCGN OLFML2A CAVIN1 SPARCL1 MEF2C	0.149797
TPDE (+)	CD45- PAX8+ renal epithelium	0.932109	0.598039	10	20	153	183	ENSG00000119630 ENSG00000157510 ENSG00000106236 ENSG00000148926 ENSG00000087250 ENSG00000107159 ENSG00000079689 ENSG00000135245 ENSG00000177469 ENSG00000102144	PGF AFAP1L1 NPTX2 ADM MT3 CA9 SCGN HILPDA CAVIN1 PGK1	0.999991
TPDE (+)	CD45- Vascular Endothelium	4.12972e-06	6.40081	17	13	57	279	ENSG00000136960 ENSG00000157510 ENSG00000106236 ENSG00000064989 ENSG00000148926 ENSG00000128606 ENSG00000176973 ENSG00000113555 ENSG00000164283 ENSG00000176435 ENSG00000185585 ENSG00000177469 ENSG00000249751 ENSG00000152583 ENSG00000102755 ENSG00000152661 ENSG00000081189	ENPP2 AFAP1L1 NPTX2 CALCRL ADM LRRC17 FAM89B PCDH12 ESM1 CLEC14A OLFML2A CAVIN1 ECSCR SPARCL1 FLT1 GJA1 MEF2C	0.000171383
TPDE (+)	CD45- ccRCC CA9+	0.388273	1.2	12	18	120	216	ENSG00000174705 ENSG00000106236 ENSG00000148926 ENSG00000128606 ENSG00000087250 ENSG00000100504 ENSG00000107159 ENSG00000177469 ENSG00000135245 ENSG00000102144 ENSG00000147202 ENSG00000152661	SH3PXD2B NPTX2 ADM LRRC17 MT3 PYGL CA9 CAVIN1 HILPDA PGK1 DIAPH2 GJA1	0.635649
TPDE (+)	TAM HLAhi	0.690287	0.859729	4	26	51	285	ENSG00000100504 ENSG00000174705 ENSG00000107738 ENSG00000081189	PYGL SH3PXD2B VSIR MEF2C	0.881443
TPDE (+)	TAM ISGhi	9.00555e-05	4.76484	16	14	65	271	ENSG00000136960 ENSG00000119630 ENSG00000157510 ENSG00000106236 ENSG00000174705 ENSG00000148926 ENSG00000128606 ENSG00000113555 ENSG00000100504 ENSG00000176435 ENSG00000185585 ENSG00000177469 ENSG00000152583 ENSG00000107738 ENSG00000152661 ENSG00000081189	ENPP2 PGF AFAP1L1 NPTX2 SH3PXD2B ADM LRRC17 PCDH12 PYGL CLEC14A OLFML2A CAVIN1 SPARCL1 VSIR GJA1 MEF2C	0.00186865
TPDE (+)	TAM ISGint	1.31095e-07	9.83871	15	15	31	305	ENSG00000136960 ENSG00000157510 ENSG00000106236 ENSG00000064989 ENSG00000128606 ENSG00000113555 ENSG00000164283 ENSG00000176435 ENSG00000079689 ENSG00000185585 ENSG00000177469 ENSG00000152583 ENSG00000102755 ENSG00000249751 ENSG00000081189	ENPP2 AFAP1L1 NPTX2 CALCRL LRRC17 PCDH12 ESM1 CLEC14A SCGN OLFML2A CAVIN1 SPARCL1 FLT1 ECSCR MEF2C	1.08809e-05
TPDE (+)	cDC2	0.399889	1.32308	4	26	35	301	ENSG00000100504 ENSG00000174705 ENSG00000107738 ENSG00000081189	PYGL SH3PXD2B VSIR MEF2C	0.638285
TPDE (-)	CD14+ Monocyte	0.120388	2.0362	6	26	34	300	ENSG00000254087 ENSG00000140678 ENSG00000101336 ENSG00000136040 ENSG00000146070 ENSG00000106348	LYN ITGAX HCK PLXNC1 PLA2G7 IMPDH1	0.285492
TPDE (-)	CD14+/CD16+ Monocyte	0.0582126	2.392	7	25	35	299	ENSG00000254087 ENSG00000140678 ENSG00000101336 ENSG00000136040 ENSG00000012779 ENSG00000146070 ENSG00000110719	LYN ITGAX HCK PLXNC1 ALOX5 PLA2G7 TCIRG1	0.161055
TPDE (-)	CD45- PAX8+ renal epithelium	0.999991	0.157233	4	28	159	175	ENSG00000096433 ENSG00000131473 ENSG00000128335 ENSG00000164294	ITPR3 ACLY APOL2 GPX8	0.999991
TPDE (-)	CD45- ccRCC CA9+	0.977423	0.46816	7	25	125	209	ENSG00000157601 ENSG00000131473 ENSG00000119922 ENSG00000164294 ENSG00000163840 ENSG00000138496 ENSG00000128335	MX1 ACLY IFIT2 GPX8 DTX3L PARP9 APOL2	0.999991
TPDE (-)	TAM HLAhi	0.00346119	3.45238	11	21	44	290	ENSG00000254087 ENSG00000119922 ENSG00000136404 ENSG00000140678 ENSG00000101336 ENSG00000088827 ENSG00000012779 ENSG00000129667 ENSG00000136040 ENSG00000146070 ENSG00000136235	LYN IFIT2 TM6SF1 ITGAX HCK SIGLEC1 ALOX5 RHBDF2 PLXNC1 PLA2G7 GPNMB	0.0214055
TPDE (-)	TAM HLAint	0.00614575	3.79012	8	24	27	307	ENSG00000254087 ENSG00000136404 ENSG00000140678 ENSG00000129667 ENSG00000012779 ENSG00000136040 ENSG00000146070 ENSG00000136235	LYN TM6SF1 ITGAX RHBDF2 ALOX5 PLXNC1 PLA2G7 GPNMB	0.0300057
TPDE (-)	TAM ISGhi	0.413191	1.19178	8	24	73	261	ENSG00000254087 ENSG00000136404 ENSG00000164294 ENSG00000140678 ENSG00000082196 ENSG00000101336 ENSG00000012779 ENSG00000136235	LYN TM6SF1 GPX8 ITGAX C1QTNF3 HCK ALOX5 GPNMB	0.647072
TPDE (-)	TAM/TCR (Ambiguos)	0.000282867	6.14348	9	23	20	314	ENSG00000136404 ENSG00000140678 ENSG00000101336 ENSG00000088827 ENSG00000012779 ENSG00000129667 ENSG00000136040 ENSG00000146070 ENSG00000136235	TM6SF1 ITGAX HCK SIGLEC1 ALOX5 RHBDF2 PLXNC1 PLA2G7 GPNMB	0.00469559
TPDE (-)	cDC2	0.000694573	4.78056	10	22	29	305	ENSG00000254087 ENSG00000136404 ENSG00000140678 ENSG00000101336 ENSG00000088827 ENSG00000012779 ENSG00000129667 ENSG00000136040 ENSG00000146070 ENSG00000136235	LYN TM6SF1 ITGAX HCK SIGLEC1 ALOX5 RHBDF2 PLXNC1 PLA2G7 GPNMB	0.0072062
TPDS (+)	CD45- Myofibroblast	0.000636667	3.83673	14	21	49	282	ENSG00000119673 ENSG00000165959 ENSG00000008311 ENSG00000072954 ENSG00000100116 ENSG00000085276 ENSG00000175745 ENSG00000123094 ENSG00000175600 ENSG00000115896 ENSG00000153707 ENSG00000099864 ENSG00000144366 ENSG00000138759	ACOT2 CLMN AASS TMEM38A GCAT MECOM NR2F1 RASSF8 SUGCT PLCL1 PTPRD PALM GULP1 FRAS1	0.0072062
TPDS (+)	CD45- PAX8+ renal epithelium	0.246327	1.35822	18	17	145	186	ENSG00000165959 ENSG00000103316 ENSG00000008311 ENSG00000072954 ENSG00000100116 ENSG00000085276 ENSG00000123094 ENSG00000138356 ENSG00000175600 ENSG00000153707 ENSG00000099864 ENSG00000165376 ENSG00000164237 ENSG00000144366 ENSG00000100024 ENSG00000072415 ENSG00000138759 ENSG00000250799	CLMN CRYM AASS TMEM38A GCAT MECOM RASSF8 AOX1 SUGCT PTPRD PALM CLDN2 CMBL GULP1 UPB1 PALS1 FRAS1 PRODH2	0.486789
TPDS (+)	CD45- Vascular Endothelium	0.0694106	1.94974	11	24	63	268	ENSG00000008311 ENSG00000072954 ENSG00000085276 ENSG00000175745 ENSG00000176533 ENSG00000123094 ENSG00000069702 ENSG00000165795 ENSG00000099864 ENSG00000144366 ENSG00000072415	AASS TMEM38A MECOM NR2F1 GNG7 RASSF8 TGFBR3 NDRG2 PALM GULP1 PALS1	0.185841
TPDS (+)	CD45- ccRCC CA9+	0.14373	1.5608	16	19	116	215	ENSG00000119673 ENSG00000165959 ENSG00000103316 ENSG00000008311 ENSG00000100116 ENSG00000175745 ENSG00000123094 ENSG00000138356 ENSG00000175600 ENSG00000153707 ENSG00000099864 ENSG00000165376 ENSG00000164237 ENSG00000144366 ENSG00000072415 ENSG00000138759	ACOT2 CLMN CRYM AASS GCAT NR2F1 RASSF8 AOX1 SUGCT PTPRD PALM CLDN2 CMBL GULP1 PALS1 FRAS1	0.313937
TPDS (+)	TAM ISGhi	0.22213	1.46479	10	25	71	260	ENSG00000165959 ENSG00000085276 ENSG00000175745 ENSG00000176533 ENSG00000123094 ENSG00000115896 ENSG00000165795 ENSG00000099864 ENSG00000144366 ENSG00000138759	CLMN MECOM NR2F1 GNG7 RASSF8 PLCL1 NDRG2 PALM GULP1 FRAS1	0.472738
TPDS (+)	TAM ISGint	0.131557	1.87179	7	28	39	292	ENSG00000165959 ENSG00000008311 ENSG00000085276 ENSG00000175745 ENSG00000165795 ENSG00000144366 ENSG00000138759	CLMN AASS MECOM NR2F1 NDRG2 GULP1 FRAS1	0.298479
TPDS (-)	CD4+ Proliferating	0.133057	1.9932	6	49	18	293	ENSG00000128578 ENSG00000005022 ENSG00000135069 ENSG00000181061 ENSG00000183048 ENSG00000156709	STRIP2 SLC25A5 PSAT1 HIGD1A SLC25A10 AIFM1	0.298479
TPDS (-)	CD45- Myofibroblast	0.979213	0.436207	5	50	58	253	ENSG00000070087 ENSG00000211445 ENSG00000167608 ENSG00000181291 ENSG00000181061	PFN2 GPX3 TMC4 TMEM132E HIGD1A	0.999991
TPDS (-)	CD45- PAX8+ renal epithelium	1.76768e-05	3.67591	39	16	124	187	ENSG00000186115 ENSG00000104892 ENSG00000132855 ENSG00000130529 ENSG00000180432 ENSG00000156709 ENSG00000105519 ENSG00000144040 ENSG00000185813 ENSG00000127884 ENSG00000154277 ENSG00000139410 ENSG00000070087 ENSG00000173898 ENSG00000167608 ENSG00000211445 ENSG00000086991 ENSG00000162896 ENSG00000096696 ENSG00000147676 ENSG00000140832 ENSG00000135069 ENSG00000181291 ENSG00000111110 ENSG00000204385…	CYP4F2 KLC3 ANGPTL3 TRPM4 CYP8B1 AIFM1 CAPS SFXN5 PCYT2 ECHS1 UCHL1 SDSL PFN2 SPTBN2 TMC4 GPX3 NOX4 PIGR DSP MAL2 MARVELD3 PSAT1 TMEM132E PPM1H SLC44A4 SLC23A1 SLC13A3 ACY1 LRRC19 CYP4F3 SORD TACO1 GLOD5 PPP1R1A ALDH8A1 IYD SLC25A10 DIO1 CLUH	0.000489057
TPDS (-)	CD45- Vascular Endothelium	0.984594	0.437575	6	49	68	243	ENSG00000211445 ENSG00000135540 ENSG00000130529 ENSG00000086991 ENSG00000197705 ENSG00000204385	GPX3 NHSL1 TRPM4 NOX4 KLHL14 SLC44A4	0.999991
TPDS (-)	CD45- ccRCC CA9+	0.303678	1.21818	22	33	110	201	ENSG00000186115 ENSG00000104892 ENSG00000130529 ENSG00000117594 ENSG00000105519 ENSG00000127884 ENSG00000154277 ENSG00000070087 ENSG00000173898 ENSG00000167608 ENSG00000135540 ENSG00000137267 ENSG00000086991 ENSG00000147676 ENSG00000096696 ENSG00000135069 ENSG00000181291 ENSG00000111110 ENSG00000158296 ENSG00000186529 ENSG00000140263 ENSG00000132361	CYP4F2 KLC3 TRPM4 HSD11B1 CAPS ECHS1 UCHL1 PFN2 SPTBN2 TMC4 NHSL1 TUBB2A NOX4 MAL2 DSP PSAT1 TMEM132E PPM1H SLC13A3 CYP4F3 SORD CLUH	0.52511
TPDS (-)	TAM HLAhi	0.945579	0.522	5	50	50	261	ENSG00000184988 ENSG00000139410 ENSG00000135540 ENSG00000130529 ENSG00000111110	TMEM106A SDSL NHSL1 TRPM4 PPM1H	0.999991
TPDS (-)	TAM HLAint	0.631003	0.936667	5	50	30	281	ENSG00000184988 ENSG00000139410 ENSG00000135540 ENSG00000130529 ENSG00000111110	TMEM106A SDSL NHSL1 TRPM4 PPM1H	0.881443
TPDS (-)	TAM ISGhi	0.998292	0.309211	5	50	76	235	ENSG00000139410 ENSG00000135540 ENSG00000130529 ENSG00000086991 ENSG00000111110	SDSL NHSL1 TRPM4 NOX4 PPM1H	0.999991
TPDS (-)	TAM/TCR (Ambiguos)	0.662298	0.897255	4	51	25	286	ENSG00000130529 ENSG00000184988 ENSG00000135540 ENSG00000139410	TRPM4 TMEM106A NHSL1 SDSL	0.881443

### Sheet: Stage IV vs Stage I odds ratio
Regulatory Cluster label	Cell type	p-value	odds-ratio	genes in cell type and cluster	genes in cluster but not cell type	genes in cell type but not cluster	genes not in cell type or cluster	gene_ids	gene_names	p.adj
MDS (+)	CD45- ccRCC CA9+	0.0710087	6.67442	4	1	172	287	ENSG00000115556 ENSG00000013588 ENSG00000100473 ENSG00000115255	PLCD4 GPRC5A COCH REEP6	0.271685
MDS (-)	CD45- Myofibroblast	0.110725	2.13143	6	15	70	373	ENSG00000004776 ENSG00000176387 ENSG00000130988 ENSG00000168306 ENSG00000074527 ENSG00000175084	HSPB6 HSD11B2 RGN ACOX2 NTN4 DES	0.336687
MDS (-)	CD45- PAX8+ renal epithelium	0.00604557	3.74902	16	5	204	239	ENSG00000099812 ENSG00000004776 ENSG00000176387 ENSG00000130988 ENSG00000079337 ENSG00000171759 ENSG00000114378 ENSG00000134873 ENSG00000143845 ENSG00000131771 ENSG00000076258 ENSG00000168306 ENSG00000124253 ENSG00000136883 ENSG00000253313 ENSG00000139055	MISP HSPB6 HSD11B2 RGN RAPGEF3 PAH HYAL1 CLDN10 ETNK2 PPP1R1B FMO4 ACOX2 PCK1 KIF12 C1orf210 ERP27	0.0354674
MDS (-)	CD45- Vascular Endothelium	0.189492	1.76098	6	15	82	361	ENSG00000079337 ENSG00000114378 ENSG00000102886 ENSG00000099219 ENSG00000074527 ENSG00000159307	RAPGEF3 HYAL1 GDPD3 ERMP1 NTN4 SCUBE1	0.450685
MDS (-)	CD45- ccRCC CA9+	0.396954	1.23952	9	12	167	276	ENSG00000099812 ENSG00000004776 ENSG00000130988 ENSG00000102886 ENSG00000076258 ENSG00000168306 ENSG00000124253 ENSG00000136883 ENSG00000131771	MISP HSPB6 RGN GDPD3 FMO4 ACOX2 PCK1 KIF12 PPP1R1B	0.703681
MDE (+)	CD45- ccRCC CA9+	0.357522	1.65116	4	4	172	284	ENSG00000136231 ENSG00000100097 ENSG00000170231 ENSG00000122884	IGF2BP3 LGALS1 FABP6 P4HA1	0.655458
MDE (-)	CD4+ Naive	0.00357829	6.5528	5	23	14	422	ENSG00000196405 ENSG00000130755 ENSG00000133574 ENSG00000179144 ENSG00000213203	EVL GMFG GIMAP4 GIMAP7 GIMAP1	0.0242223
MDE (-)	CD8A+ Exhausted	0.000329055	13.323	5	23	7	429	ENSG00000196405 ENSG00000135077 ENSG00000180644 ENSG00000133574 ENSG00000179144	EVL HAVCR2 PRF1 GIMAP4 GIMAP7	0.00361961
MDE (-)	CD45- Myofibroblast	0.301256	1.42597	6	22	70	366	ENSG00000110799 ENSG00000173269 ENSG00000163071 ENSG00000164116 ENSG00000082684 ENSG00000061337	VWF MMRN2 SPATA18 GUCY1A1 SEMA5B LZTS1	0.589122
MDE (-)	CD45- PAX8+ renal epithelium	0.989115	0.422642	8	20	212	224	ENSG00000107438 ENSG00000114455 ENSG00000067057 ENSG00000179403 ENSG00000163071 ENSG00000164116 ENSG00000082684 ENSG00000113249	PDLIM1 HHLA2 PFKP VWA1 SPATA18 GUCY1A1 SEMA5B HAVCR1	1
MDE (-)	CD45- Vascular Endothelium	0.000568921	4.17156	13	15	75	361	ENSG00000183688 ENSG00000107438 ENSG00000204592 ENSG00000125810 ENSG00000170962 ENSG00000110799 ENSG00000173269 ENSG00000179776 ENSG00000179403 ENSG00000107719 ENSG00000082684 ENSG00000179144 ENSG00000171488	RFLNB PDLIM1 HLA-E CD93 PDGFD VWF MMRN2 CDH5 VWA1 PALD1 SEMA5B GIMAP7 LRRC8C	0.00556278
MDE (-)	CD45- ccRCC CA9+	0.995153	0.336893	5	23	171	265	ENSG00000107438 ENSG00000067057 ENSG00000163071 ENSG00000113249 ENSG00000061337	PDLIM1 PFKP SPATA18 HAVCR1 LZTS1	1
MDE (-)	TAM HLAhi	0.326474	1.48485	4	24	44	392	ENSG00000071246 ENSG00000107719 ENSG00000125810 ENSG00000204287	VASH1 PALD1 CD93 HLA-DRA	0.62456
MDE (-)	TAM HLAint	0.0820046	2.49068	5	23	35	401	ENSG00000125810 ENSG00000155849 ENSG00000107719 ENSG00000204287 ENSG00000071246	CD93 ELMO1 PALD1 HLA-DRA VASH1	0.288291
MDE (-)	TAM ISGhi	0.0279874	2.47222	10	18	80	356	ENSG00000183688 ENSG00000110799 ENSG00000173269 ENSG00000179403 ENSG00000107719 ENSG00000204287 ENSG00000164116 ENSG00000170962 ENSG00000071246 ENSG00000061337	RFLNB VWF MMRN2 VWA1 PALD1 HLA-DRA GUCY1A1 PDGFD VASH1 LZTS1	0.123144
MDE (-)	TAM ISGint	4.45641e-05	6.0625	12	16	48	388	ENSG00000107438 ENSG00000110799 ENSG00000125810 ENSG00000173269 ENSG00000179403 ENSG00000107719 ENSG00000204287 ENSG00000164116 ENSG00000170962 ENSG00000071246 ENSG00000179776 ENSG00000061337	PDLIM1 VWF CD93 MMRN2 VWA1 PALD1 HLA-DRA GUCY1A1 PDGFD VASH1 CDH5 LZTS1	0.000784328
MDE (-)	cDC2	0.187639	1.97059	4	24	34	402	ENSG00000071246 ENSG00000107719 ENSG00000125810 ENSG00000204287	VASH1 PALD1 CD93 HLA-DRA	0.450685
TMDE (+)	CD4+ Proliferating	0.260101	1.67975	4	23	41	396	ENSG00000128059 ENSG00000117395 ENSG00000221926 ENSG00000168496	PPAT EBNA1BP2 TRIM16 FEN1	0.5323
TMDE (+)	CD45- Myofibroblast	0.673636	0.881643	4	23	72	365	ENSG00000072682 ENSG00000158315 ENSG00000083444 ENSG00000163001	P4HA2 RHBDL2 PLOD1 CFAP36	0.962132
TMDE (+)	CD45- PAX8+ renal epithelium	0.90591	0.635854	10	17	210	227	ENSG00000158315 ENSG00000083444 ENSG00000163001 ENSG00000114923 ENSG00000166557 ENSG00000169436 ENSG00000116133 ENSG00000072682 ENSG00000117395 ENSG00000101294	RHBDL2 PLOD1 CFAP36 SLC4A3 TMED3 COL22A1 DHCR24 P4HA2 EBNA1BP2 HM13	1
TMDE (+)	CD45- ccRCC CA9+	0.300078	1.33171	12	15	164	273	ENSG00000158315 ENSG00000083444 ENSG00000163001 ENSG00000114923 ENSG00000160214 ENSG00000166557 ENSG00000184575 ENSG00000169436 ENSG00000116133 ENSG00000221926 ENSG00000072682 ENSG00000101294	RHBDL2 PLOD1 CFAP36 SLC4A3 RRP1 TMED3 XPOT COL22A1 DHCR24 TRIM16 P4HA2 HM13	0.589122
TMDE (-)	CD14+/CD16+ Monocyte	0.188358	1.97052	4	22	37	401	ENSG00000100644 ENSG00000068650 ENSG00000078804 ENSG00000087903	HIF1A ATP11A TP53INP2 RFX2	0.450685
TMDE (-)	CD45- Myofibroblast	0.0155724	2.93152	9	17	67	371	ENSG00000119640 ENSG00000138185 ENSG00000078804 ENSG00000109756 ENSG00000148175 ENSG00000198680 ENSG00000172037 ENSG00000175899 ENSG00000136160	ACYP1 ENTPD1 TP53INP2 RAPGEF2 STOM TUSC1 LAMB2 A2M EDNRB	0.0743375
TMDE (-)	CD45- PAX8+ renal epithelium	0.99191	0.389177	7	19	213	225	ENSG00000243156 ENSG00000068650 ENSG00000160191 ENSG00000198680 ENSG00000182621 ENSG00000172037 ENSG00000135185	MICAL3 ATP11A PDE9A TUSC1 PLCB1 LAMB2 TMEM243	1
TMDE (-)	CD45- Vascular Endothelium	0.000222044	4.84	13	13	75	363	ENSG00000104967 ENSG00000182621 ENSG00000068650 ENSG00000091972 ENSG00000078804 ENSG00000109756 ENSG00000148841 ENSG00000160191 ENSG00000148175 ENSG00000198680 ENSG00000172037 ENSG00000175899 ENSG00000136160	NOVA2 PLCB1 ATP11A CD200 TP53INP2 RAPGEF2 ITPRIP PDE9A STOM TUSC1 LAMB2 A2M EDNRB	0.00279142
TMDE (-)	CD45- ccRCC CA9+	0.969058	0.472941	6	20	170	268	ENSG00000243156 ENSG00000175137 ENSG00000160191 ENSG00000198680 ENSG00000172037 ENSG00000087903	MICAL3 SH3BP5L PDE9A TUSC1 LAMB2 RFX2	1
TMDE (-)	TAM ISGhi	0.0160501	2.79688	10	16	80	358	ENSG00000104967 ENSG00000078804 ENSG00000109756 ENSG00000148175 ENSG00000198680 ENSG00000182621 ENSG00000172037 ENSG00000175899 ENSG00000136160 ENSG00000087903	NOVA2 TP53INP2 RAPGEF2 STOM TUSC1 PLCB1 LAMB2 A2M EDNRB RFX2	0.0743375
TMDE (-)	TAM ISGint	0.235651	1.65801	5	21	55	383	ENSG00000078804 ENSG00000109756 ENSG00000172037 ENSG00000175899 ENSG00000136160	TP53INP2 RAPGEF2 LAMB2 A2M EDNRB	0.505787
TMDS (+)	CD4+ Naive	0.829537	0.68844	5	152	14	293	ENSG00000151136 ENSG00000170854 ENSG00000134765 ENSG00000131143 ENSG00000157978	BTBD11 RIOX2 DSC1 COX4I1 LDLRAP1	1
TMDS (+)	CD4+ Proliferating	0.000140219	3.33462	27	130	18	289	ENSG00000132591 ENSG00000103121 ENSG00000130347 ENSG00000119013 ENSG00000104442 ENSG00000112110 ENSG00000117593 ENSG00000110074 ENSG00000137133 ENSG00000172172 ENSG00000112304 ENSG00000048544 ENSG00000166896 ENSG00000076248 ENSG00000176340 ENSG00000165672 ENSG00000132423 ENSG00000112208 ENSG00000158042 ENSG00000145494 ENSG00000143436 ENSG00000137288 ENSG00000243927 ENSG00000180992 ENSG00000105379…	ERAL1 CMC2 RTN4IP1 NDUFB3 ARMC1 MRPL18 DARS2 FOXRED1 HINT2 MRPL13 ACOT13 MRPS10 ATP23 UNG COX8A PRDX3 COQ3 BAG2 MRPL17 NDUFS6 MRPL9 UQCC2 MRPS6 MRPL14 ETFB COX5A MRPL51	0.00205654
TMDS (+)	CD8A+ Exhausted IEG	0.542966	1.12045	4	153	7	300	ENSG00000144381 ENSG00000112208 ENSG00000113296 ENSG00000115541	HSPD1 BAG2 THBS4 HSPE1	0.853232
TMDS (+)	CD8A+ Proliferating	0.922433	0.605638	8	149	25	282	ENSG00000103121 ENSG00000076248 ENSG00000176340 ENSG00000165672 ENSG00000132423 ENSG00000072506 ENSG00000112208 ENSG00000137288	CMC2 UNG COX8A PRDX3 COQ3 HSD17B10 BAG2 UQCC2	1
TMDS (+)	CD14+ Monocyte	0.966758	0.504359	7	150	26	281	ENSG00000151136 ENSG00000115919 ENSG00000126858 ENSG00000176788 ENSG00000166548 ENSG00000198121 ENSG00000159720	BTBD11 KYNU RHOT1 BASP1 TK2 LPAR1 ATP6V0D1	1
TMDS (+)	CD14+/CD16+ Monocyte	0.677866	0.899554	13	144	28	279	ENSG00000169385 ENSG00000135677 ENSG00000121064 ENSG00000148344 ENSG00000115919 ENSG00000117009 ENSG00000176788 ENSG00000102393 ENSG00000112110 ENSG00000131389 ENSG00000159720 ENSG00000108179 ENSG00000082397	RNASE2 GNS SCPEP1 PTGES KYNU KMO BASP1 GLA MRPL18 SLC6A6 ATP6V0D1 PPIF EPB41L3	0.962132
TMDS (+)	CD45- Myofibroblast	1	0.21783	9	148	67	240	ENSG00000115841 ENSG00000131730 ENSG00000165868 ENSG00000116774 ENSG00000112208 ENSG00000121064 ENSG00000143819 ENSG00000164708 ENSG00000167779	RMDN2 CKMT2 HSPA12A OLFML3 BAG2 SCPEP1 EPHX1 0 IGFBP6	1
TMDS (+)	CD45- PAX8+ renal epithelium	0.940795	0.74931	67	90	153	154	ENSG00000125445 ENSG00000147684 ENSG00000165868 ENSG00000082515 ENSG00000179091 ENSG00000131495 ENSG00000143819 ENSG00000119013 ENSG00000171903 ENSG00000167779 ENSG00000099795 ENSG00000115364 ENSG00000172264 ENSG00000127838 ENSG00000148344 ENSG00000004779 ENSG00000117009 ENSG00000184752 ENSG00000144381 ENSG00000158747 ENSG00000151366 ENSG00000111775 ENSG00000065320 ENSG00000137133 ENSG00000185043…	MRPS7 NDUFB9 HSPA12A MRPL22 CYC1 NDUFA2 EPHX1 NDUFB3 CYP4F11 IGFBP6 NDUFB7 MRPL19 MACROD2 PNKD PTGES NDUFAB1 KMO NDUFA12 HSPD1 NBL1 NDUFC2 COX6A1 NTN1 HINT2 CIB1 MRPL13 GLRX2 MTX1 COX7A2L POLDIP2 MRPL40 PRDX3 UQCRQ NDUFAF8 TSFM IDH1 HSD17B4 SLC25A1 MRPL17 MDH2 MRPL37 0 VDAC2 MRPS26 MCEE HSPE1 MRPS6 TUFM CKMT2 LONP1 MRPS15 ETFB MRPL24 CRYBB3 COX17 COX5A LYRM1 MRPL51 MRPL55 NDUFS5 CTSL MRPS35 NDUFV…	1
TMDS (+)	CD45- Vascular Endothelium	1	0.130206	7	150	81	226	ENSG00000172264 ENSG00000151366 ENSG00000143819 ENSG00000158042 ENSG00000131389 ENSG00000135047 ENSG00000065320	MACROD2 NDUFC2 EPHX1 MRPL17 SLC6A6 CTSL NTN1	1
TMDS (+)	CD45- ccRCC CA9+	0.730832	0.900504	57	100	119	188	ENSG00000132591 ENSG00000170854 ENSG00000162851 ENSG00000165868 ENSG00000082515 ENSG00000131495 ENSG00000143819 ENSG00000198121 ENSG00000171903 ENSG00000167779 ENSG00000099795 ENSG00000104980 ENSG00000213619 ENSG00000248098 ENSG00000172264 ENSG00000004779 ENSG00000148344 ENSG00000158747 ENSG00000117593 ENSG00000107959 ENSG00000065320 ENSG00000172172 ENSG00000023572 ENSG00000173171 ENSG00000137806…	ERAL1 RIOX2 TFB2M HSPA12A MRPL22 NDUFA2 EPHX1 LPAR1 CYP4F11 IGFBP6 NDUFB7 TIMM44 NDUFS3 BCKDHA MACROD2 NDUFAB1 PTGES NBL1 DARS2 PITRM1 NTN1 MRPL13 GLRX2 MTX1 NDUFAF1 POLDIP2 ACOT13 TRMU MRPL40 COASY PRDX3 UQCRQ COQ3 YARS2 XPNPEP3 IDH1 BASP1 PNPT1 MRPL17 MRPL9 PDHX VDAC2 MCEE HSPE1 RMDN2 MRPS6 LONP1 ETFB MRPL24 LYRM1 MRPL51 MRPL55 CTSL MRPS35 GALNS NFS1 CCN5	0.996702
TMDS (+)	TAM HLAhi	0.589136	0.975177	16	141	32	275	ENSG00000170266 ENSG00000169385 ENSG00000135677 ENSG00000116774 ENSG00000121064 ENSG00000138413 ENSG00000115919 ENSG00000117009 ENSG00000176788 ENSG00000133835 ENSG00000198121 ENSG00000130203 ENSG00000166548 ENSG00000135047 ENSG00000159720 ENSG00000082397	GLB1 RNASE2 GNS OLFML3 SCPEP1 IDH1 KYNU KMO BASP1 HSD17B4 LPAR1 APOE TK2 CTSL ATP6V0D1 EPB41L3	0.893861
TMDS (+)	TAM HLAint	0.758853	0.824631	12	145	28	279	ENSG00000169385 ENSG00000135677 ENSG00000116774 ENSG00000138413 ENSG00000115919 ENSG00000117009 ENSG00000176788 ENSG00000166548 ENSG00000198121 ENSG00000130203 ENSG00000135047 ENSG00000082397	RNASE2 GNS OLFML3 IDH1 KYNU KMO BASP1 TK2 LPAR1 APOE CTSL EPB41L3	0.996702
TMDS (+)	TAM ISGhi	1	0.242971	12	145	78	229	ENSG00000135677 ENSG00000116774 ENSG00000121064 ENSG00000115919 ENSG00000117009 ENSG00000176788 ENSG00000143819 ENSG00000198121 ENSG00000130203 ENSG00000135047 ENSG00000108179 ENSG00000082397	GNS OLFML3 SCPEP1 KYNU KMO BASP1 EPHX1 LPAR1 APOE CTSL PPIF EPB41L3	1
TMDS (+)	TAM/TCR (Ambiguos)	0.64139	0.930316	11	146	23	284	ENSG00000169385 ENSG00000116774 ENSG00000121064 ENSG00000115919 ENSG00000117009 ENSG00000176788 ENSG00000198121 ENSG00000130203 ENSG00000135047 ENSG00000065320 ENSG00000082397	RNASE2 OLFML3 SCPEP1 KYNU KMO BASP1 LPAR1 APOE CTSL NTN1 EPB41L3	0.943149
TMDS (+)	cDC1	0.935879	0.528143	5	152	18	289	ENSG00000112208 ENSG00000144381 ENSG00000102393 ENSG00000108179 ENSG00000115541	BAG2 HSPD1 GLA PPIF HSPE1	1
TMDS (+)	cDC2	0.799095	0.781329	11	146	27	280	ENSG00000169385 ENSG00000135677 ENSG00000116774 ENSG00000115919 ENSG00000117009 ENSG00000176788 ENSG00000102393 ENSG00000159720 ENSG00000135047 ENSG00000108179 ENSG00000082397	RNASE2 GNS OLFML3 KYNU KMO BASP1 GLA ATP6V0D1 CTSL PPIF EPB41L3	1
TMDS (+)	pDC	0.755363	0.776471	4	153	10	297	ENSG00000139180 ENSG00000170854 ENSG00000110536 ENSG00000115919	NDUFA9 RIOX2 PTPMT1 KYNU	0.996702
TMDS (-)	CD45- Myofibroblast	0.00312655	3.27679	12	21	64	367	ENSG00000152767 ENSG00000100234 ENSG00000164035 ENSG00000142910 ENSG00000013016 ENSG00000168575 ENSG00000130584 ENSG00000165626 ENSG00000137821 ENSG00000138792 ENSG00000153904 ENSG00000099889	FARP1 TIMP3 EMCN TINAGL1 EHD3 SLC20A2 ZBTB46 BEND7 LRRC49 ENPEP DDAH1 ARVCF	0.022928
TMDS (-)	CD45- PAX8+ renal epithelium	0.0816404	1.77692	20	13	200	231	ENSG00000138079 ENSG00000152767 ENSG00000165215 ENSG00000163581 ENSG00000138792 ENSG00000081479 ENSG00000257335 ENSG00000176058 ENSG00000254726 ENSG00000153904 ENSG00000142494 ENSG00000165626 ENSG00000137821 ENSG00000100170 ENSG00000124564 ENSG00000153071 ENSG00000115361 ENSG00000129151 ENSG00000140839 ENSG00000099889	SLC3A1 FARP1 CLDN3 SLC2A2 ENPEP LRP2 MGAM TPRN MEX3A DDAH1 SLC47A1 BEND7 LRRC49 SLC5A1 SLC17A3 DAB2 ACADL BBOX1 CLEC18B ARVCF	0.288291
TMDS (-)	CD45- Vascular Endothelium	0.00106315	3.55477	14	19	74	357	ENSG00000153071 ENSG00000100234 ENSG00000164035 ENSG00000142910 ENSG00000013016 ENSG00000065054 ENSG00000130584 ENSG00000254726 ENSG00000165626 ENSG00000054654 ENSG00000137821 ENSG00000153904 ENSG00000128567 ENSG00000099889	DAB2 TIMP3 EMCN TINAGL1 EHD3 SLC9A3R2 ZBTB46 MEX3A BEND7 SYNE2 LRRC49 DDAH1 PODXL ARVCF	0.00935572
TMDS (-)	CD45- ccRCC CA9+	0.643056	0.930314	12	21	164	267	ENSG00000124564 ENSG00000152767 ENSG00000153071 ENSG00000176058 ENSG00000115361 ENSG00000254726 ENSG00000165626 ENSG00000165215 ENSG00000163581 ENSG00000137821 ENSG00000140839 ENSG00000153904	SLC17A3 FARP1 DAB2 TPRN ACADL MEX3A BEND7 CLDN3 SLC2A2 LRRC49 CLEC18B DDAH1	0.943149
TMDS (-)	TAM ISGhi	0.0137517	2.58608	12	21	78	353	ENSG00000152767 ENSG00000153071 ENSG00000164035 ENSG00000142910 ENSG00000013016 ENSG00000065054 ENSG00000130584 ENSG00000165626 ENSG00000137821 ENSG00000138792 ENSG00000153904 ENSG00000128567	FARP1 DAB2 EMCN TINAGL1 EHD3 SLC9A3R2 ZBTB46 BEND7 LRRC49 ENPEP DDAH1 PODXL	0.0711854
TMDS (-)	TAM ISGint	0.00519578	3.31304	10	23	50	381	ENSG00000152767 ENSG00000100234 ENSG00000257335 ENSG00000164035 ENSG00000142910 ENSG00000065054 ENSG00000138792 ENSG00000153904 ENSG00000128567 ENSG00000099889	FARP1 TIMP3 MGAM EMCN TINAGL1 SLC9A3R2 ENPEP DDAH1 PODXL ARVCF	0.0326592
TPDE (+)	CD8A+ Proliferating	0.00169303	8.37302	5	9	28	422	ENSG00000175063 ENSG00000164687 ENSG00000135114 ENSG00000071539 ENSG00000111665	UBE2C FABP5 OASL TRIP13 CDCA3	0.0135442
TPDE (+)	CD45- PAX8+ renal epithelium	0.878043	0.607235	5	9	215	235	ENSG00000106366 ENSG00000128335 ENSG00000164294 ENSG00000185624 ENSG00000152952	SERPINE1 APOL2 GPX8 P4HB PLOD2	1
TPDE (+)	CD45- ccRCC CA9+	0.111587	2.2381	8	6	168	282	ENSG00000174791 ENSG00000128335 ENSG00000175063 ENSG00000104951 ENSG00000185624 ENSG00000164294 ENSG00000071539 ENSG00000152952	RIN1 APOL2 UBE2C IL4I1 P4HB GPX8 TRIP13 PLOD2	0.336687
TPDE (-)	CD14+ Monocyte	0.246924	1.71983	4	32	29	399	ENSG00000188906 ENSG00000164125 ENSG00000081189 ENSG00000135636	LRRK2 GASK1B MEF2C DYSF	0.517365
TPDE (-)	CD14+/CD16+ Monocyte	0.0851769	2.24571	6	30	35	393	ENSG00000019582 ENSG00000164125 ENSG00000142089 ENSG00000188906 ENSG00000147202 ENSG00000081189	CD74 GASK1B IFITM3 LRRK2 DIAPH2 MEF2C	0.288291
TPDE (-)	CD45- Myofibroblast	0.0516701	2.10956	10	26	66	362	ENSG00000128606 ENSG00000152583 ENSG00000061918 ENSG00000103710 ENSG00000142089 ENSG00000064989 ENSG00000173546 ENSG00000081189 ENSG00000185585 ENSG00000143341	LRRC17 SPARCL1 GUCY1B1 RASL12 IFITM3 CALCRL CSPG4 MEF2C OLFML2A HMCN1	0.216522
TPDE (-)	CD45- PAX8+ renal epithelium	0.999699	0.291105	8	28	212	216	ENSG00000157510 ENSG00000240694 ENSG00000143554 ENSG00000198796 ENSG00000184731 ENSG00000061918 ENSG00000142089 ENSG00000149573	AFAP1L1 PNMA2 SLC27A3 ALPK2 FAM110C GUCY1B1 IFITM3 MPZL2	1
TPDE (-)	CD45- Vascular Endothelium	1.88015e-06	5.815	19	17	69	359	ENSG00000128606 ENSG00000128245 ENSG00000249751 ENSG00000185585 ENSG00000142089 ENSG00000113555 ENSG00000143341 ENSG00000176435 ENSG00000019582 ENSG00000124749 ENSG00000135636 ENSG00000081189 ENSG00000157510 ENSG00000131477 ENSG00000165810 ENSG00000164125 ENSG00000152583 ENSG00000143554 ENSG00000149573	LRRC17 YWHAH ECSCR OLFML2A IFITM3 PCDH12 HMCN1 CLEC14A CD74 COL21A1 DYSF MEF2C AFAP1L1 RAMP2 BTNL9 GASK1B SPARCL1 SLC27A3 MPZL2	4.13633e-05
TPDE (-)	CD45- ccRCC CA9+	0.517183	1.04489	14	22	162	266	ENSG00000128606 ENSG00000240694 ENSG00000124749 ENSG00000165810 ENSG00000198796 ENSG00000184731 ENSG00000061918 ENSG00000103710 ENSG00000135636 ENSG00000142089 ENSG00000143554 ENSG00000163840 ENSG00000147202 ENSG00000173546	LRRC17 PNMA2 COL21A1 BTNL9 ALPK2 FAM110C GUCY1B1 RASL12 DYSF IFITM3 SLC27A3 DTX3L DIAPH2 CSPG4	0.853232
TPDE (-)	TAM HLAhi	0.524631	1.09091	4	32	44	384	ENSG00000019582 ENSG00000188906 ENSG00000081189 ENSG00000128245	CD74 LRRK2 MEF2C YWHAH	0.853232
TPDE (-)	TAM HLAint	0.187892	1.81106	5	31	35	393	ENSG00000019582 ENSG00000128245 ENSG00000164125 ENSG00000188906 ENSG00000081189	CD74 YWHAH GASK1B LRRK2 MEF2C	0.450685
TPDE (-)	TAM ISGhi	4.58108e-07	6.39286	20	16	70	358	ENSG00000128606 ENSG00000128245 ENSG00000249751 ENSG00000185585 ENSG00000061918 ENSG00000142089 ENSG00000064989 ENSG00000173546 ENSG00000113555 ENSG00000143341 ENSG00000019582 ENSG00000103710 ENSG00000135636 ENSG00000081189 ENSG00000157510 ENSG00000131477 ENSG00000165810 ENSG00000164125 ENSG00000152583 ENSG00000149573	LRRC17 YWHAH ECSCR OLFML2A GUCY1B1 IFITM3 CALCRL CSPG4 PCDH12 HMCN1 CD74 RASL12 DYSF MEF2C AFAP1L1 RAMP2 BTNL9 GASK1B SPARCL1 MPZL2	1.34378e-05
TPDE (-)	TAM ISGint	1.36585e-08	9.19048	18	18	42	386	ENSG00000019582 ENSG00000128606 ENSG00000157510 ENSG00000131477 ENSG00000149573 ENSG00000165810 ENSG00000173546 ENSG00000164125 ENSG00000061918 ENSG00000103710 ENSG00000152583 ENSG00000135636 ENSG00000142089 ENSG00000064989 ENSG00000113555 ENSG00000081189 ENSG00000185585 ENSG00000143341	CD74 LRRC17 AFAP1L1 RAMP2 MPZL2 BTNL9 CSPG4 GASK1B GUCY1B1 RASL12 SPARCL1 DYSF IFITM3 CALCRL PCDH12 MEF2C OLFML2A HMCN1	1.20195e-06
TPDS (+)	B cell	0.233967	1.84275	4	74	11	375	ENSG00000166123 ENSG00000138823 ENSG00000071909 ENSG00000163644	GPT2 MTTP MYO3B PPM1K	0.505787
TPDS (+)	CD4+ Naive	0.399819	1.33694	4	74	15	371	ENSG00000148660 ENSG00000112394 ENSG00000154229 ENSG00000092068	CAMK2G SLC16A10 PRKCA SLC7A8	0.703681
TPDS (+)	CD4+ Proliferating	0.49558	1.07799	8	70	37	349	ENSG00000147155 ENSG00000144199 ENSG00000181061 ENSG00000091483 ENSG00000163541 ENSG00000169738 ENSG00000101444 ENSG00000135069	EBP FAHD2B HIGD1A FH SUCLG1 DCXR AHCY PSAT1	0.838674
TPDS (+)	CD8A+ Proliferating	0.170934	1.65029	8	70	25	361	ENSG00000198910 ENSG00000147155 ENSG00000123453 ENSG00000164303 ENSG00000144199 ENSG00000137563 ENSG00000002746 ENSG00000135069	L1CAM EBP SARDH ENPP6 FAHD2B GGH HECW1 PSAT1	0.450685
TPDS (+)	CD14+ Monocyte	0.490348	1.10802	6	72	27	359	ENSG00000144040 ENSG00000014257 ENSG00000225697 ENSG00000073792 ENSG00000111110 ENSG00000186529	SFXN5 ACP3 SLC26A6 IGF2BP2 PPM1H CYP4F3	0.838674
TPDS (+)	CD14+/CD16+ Monocyte	0.939518	0.509861	4	74	37	349	ENSG00000005249 ENSG00000112394 ENSG00000014257 ENSG00000073792	PRKAR2B SLC16A10 ACP3 IGF2BP2	1
TPDS (+)	CD45- Myofibroblast	0.986875	0.45295	7	71	69	317	ENSG00000145362 ENSG00000181061 ENSG00000065154 ENSG00000108176 ENSG00000070087 ENSG00000011465 ENSG00000079156	ANK2 HIGD1A OAT DNAJC12 PFN2 DCN OSBPL6	1
TPDS (+)	CD45- PAX8+ renal epithelium	0.00894919	1.86668	47	31	173	213	ENSG00000145362 ENSG00000140263 ENSG00000154277 ENSG00000108176 ENSG00000139410 ENSG00000143882 ENSG00000184831 ENSG00000166123 ENSG00000185813 ENSG00000147614 ENSG00000143320 ENSG00000091483 ENSG00000163541 ENSG00000014257 ENSG00000162390 ENSG00000186115 ENSG00000172482 ENSG00000101311 ENSG00000071909 ENSG00000111110 ENSG00000135069 ENSG00000132855 ENSG00000164303 ENSG00000105519 ENSG00000144040…	ANK2 SORD UCHL1 DNAJC12 SDSL ATP6V1C2 APOO GPT2 PCYT2 ATP6V0D2 CRABP2 FH SUCLG1 ACP3 ACOT11 CYP4F2 AGXT FERMT1 MYO3B PPM1H PSAT1 ANGPTL3 ENPP6 CAPS SFXN5 PPP1R1A GGH SLC7A8 HECW1 PROM2 XPNPEP2 MTTP TPD52L1 KCNJ10 CRABP1 SLC13A3 PFN2 PC DIO1 SERPINA5 SPTBN2 AHCY EPN3 MT1X ECHS1 IGF2BP2 CYP4F3	0.0492205
TPDS (+)	CD45- Vascular Endothelium	0.997537	0.37124	7	71	81	305	ENSG00000005249 ENSG00000175866 ENSG00000111907 ENSG00000164303 ENSG00000187193 ENSG00000135540 ENSG00000073792	PRKAR2B BAIAP2 TPD52L1 ENPP6 MT1X NHSL1 IGF2BP2	1
TPDS (+)	CD45- ccRCC CA9+	0.227136	1.24615	33	45	143	243	ENSG00000137267 ENSG00000145362 ENSG00000140263 ENSG00000154277 ENSG00000108176 ENSG00000143882 ENSG00000166123 ENSG00000143320 ENSG00000162390 ENSG00000186115 ENSG00000101311 ENSG00000135540 ENSG00000111110 ENSG00000135069 ENSG00000198910 ENSG00000175866 ENSG00000105519 ENSG00000011465 ENSG00000079156 ENSG00000137563 ENSG00000002746 ENSG00000155066 ENSG00000166426 ENSG00000158296 ENSG00000070087…	TUBB2A ANK2 SORD UCHL1 DNAJC12 ATP6V1C2 GPT2 CRABP2 ACOT11 CYP4F2 FERMT1 NHSL1 PPM1H PSAT1 L1CAM BAIAP2 CAPS DCN OSBPL6 GGH HECW1 PROM2 CRABP1 SLC13A3 PFN2 PC SERPINA5 SPTBN2 AHCY EPN3 ECHS1 HSD11B1 CYP4F3	0.505787
TPDS (+)	NK HSP+	0.0694708	3.42342	4	74	6	380	ENSG00000065154 ENSG00000137267 ENSG00000122121 ENSG00000135469	OAT TUBB2A XPNPEP2 COQ10A	0.271685
TPDS (+)	TAM HLAhi	0.16024	1.54861	11	67	37	349	ENSG00000005249 ENSG00000167107 ENSG00000123836 ENSG00000177807 ENSG00000108176 ENSG00000162390 ENSG00000139410 ENSG00000092068 ENSG00000112394 ENSG00000135540 ENSG00000111110	PRKAR2B ACSF2 PFKFB2 KCNJ10 DNAJC12 ACOT11 SDSL SLC7A8 SLC16A10 NHSL1 PPM1H	0.450685
TPDS (+)	TAM HLAint	0.211426	1.49369	9	69	31	355	ENSG00000005249 ENSG00000123836 ENSG00000162390 ENSG00000139410 ENSG00000079156 ENSG00000092068 ENSG00000112394 ENSG00000135540 ENSG00000111110	PRKAR2B PFKFB2 ACOT11 SDSL OSBPL6 SLC7A8 SLC16A10 NHSL1 PPM1H	0.489618
TPDS (+)	TAM ISGhi	0.985194	0.491143	9	69	81	305	ENSG00000005249 ENSG00000145362 ENSG00000175866 ENSG00000167107 ENSG00000011465 ENSG00000139410 ENSG00000135540 ENSG00000073792 ENSG00000111110	PRKAR2B ANK2 BAIAP2 ACSF2 DCN SDSL NHSL1 IGF2BP2 PPM1H	1
TPDS (+)	TAM ISGint	0.961915	0.512346	6	72	54	332	ENSG00000145362 ENSG00000111907 ENSG00000014257 ENSG00000011465 ENSG00000135540 ENSG00000111110	ANK2 TPD52L1 ACP3 DCN NHSL1 PPM1H	1
TPDS (+)	TAM/TCR (Ambiguos)	0.0964625	1.88348	9	69	25	361	ENSG00000005249 ENSG00000167107 ENSG00000123836 ENSG00000014257 ENSG00000162390 ENSG00000139410 ENSG00000079156 ENSG00000112394 ENSG00000135540	PRKAR2B ACSF2 PFKFB2 ACP3 ACOT11 SDSL OSBPL6 SLC16A10 NHSL1	0.314396
TPDS (+)	cDC1	0.340313	1.4003	5	73	18	368	ENSG00000166123 ENSG00000005249 ENSG00000167107 ENSG00000014257 ENSG00000073792	GPT2 PRKAR2B ACSF2 ACP3 IGF2BP2	0.637182
TPDS (+)	cDC2	0.168054	1.6057	9	69	29	357	ENSG00000005249 ENSG00000175866 ENSG00000167107 ENSG00000123836 ENSG00000014257 ENSG00000162390 ENSG00000139410 ENSG00000112394 ENSG00000073792	PRKAR2B BAIAP2 ACSF2 PFKFB2 ACP3 ACOT11 SDSL SLC16A10 IGF2BP2	0.450685
TPDS (-)	CD45- Myofibroblast	0.11478	1.86701	8	23	68	365	ENSG00000165959 ENSG00000167434 ENSG00000196586 ENSG00000188176 ENSG00000160808 ENSG00000182752 ENSG00000112902 ENSG00000165795	CLMN CA4 MYO6 SMTNL2 MYL3 PAPPA SEMA5A NDRG2	0.336687
TPDS (-)	CD45- PAX8+ renal epithelium	2.73555e-07	11.7153	28	3	192	241	ENSG00000148942 ENSG00000145692 ENSG00000168065 ENSG00000188176 ENSG00000157551 ENSG00000162460 ENSG00000117472 ENSG00000165959 ENSG00000151150 ENSG00000196586 ENSG00000165376 ENSG00000108187 ENSG00000140832 ENSG00000124602 ENSG00000140284 ENSG00000119411 ENSG00000204385 ENSG00000166126 ENSG00000010932 ENSG00000107611 ENSG00000112902 ENSG00000095932 ENSG00000166415 ENSG00000143375 ENSG00000147647…	SLC5A12 BHMT SLC22A11 SMTNL2 KCNJ15 TMEM82 TSPAN1 CLMN ANK3 MYO6 CLDN2 PBLD MARVELD3 UNC5CL SLC27A2 BSPRY SLC44A4 AMN FMO1 CUBN SEMA5A SMIM24 WDR72 CGN DPYS MYL3 PAPPA PALS1	1.20364e-05
TPDS (-)	CD45- Vascular Endothelium	0.73478	0.810936	5	26	83	350	ENSG00000204385 ENSG00000167434 ENSG00000196586 ENSG00000072415 ENSG00000165795	SLC44A4 CA4 MYO6 PALS1 NDRG2	0.996702
TPDS (-)	CD45- ccRCC CA9+	0.534026	1.03594	12	19	164	269	ENSG00000165959 ENSG00000166415 ENSG00000148942 ENSG00000143375 ENSG00000168065 ENSG00000165376 ENSG00000108187 ENSG00000188176 ENSG00000182752 ENSG00000072415 ENSG00000124602 ENSG00000112902	CLMN WDR72 SLC5A12 CGN SLC22A11 CLDN2 PBLD SMTNL2 PAPPA PALS1 UNC5CL SEMA5A	0.853232
TPDS (-)	TAM ISGhi	0.754513	0.78733	5	26	85	348	ENSG00000165959 ENSG00000167434 ENSG00000196586 ENSG00000112902 ENSG00000165795	CLMN CA4 MYO6 SEMA5A NDRG2	0.996702
TPDS (-)	TAM ISGint	0.588285	0.997354	4	27	56	377	ENSG00000165959 ENSG00000196586 ENSG00000112902 ENSG00000165795	CLMN MYO6 SEMA5A NDRG2	0.893861
